# scDual-Seq of *Toxoplasma gondii*-infected mouse bone marrow-derived dendritic cells reveals host cell heterogeneity and differential infection dynamics

**DOI:** 10.1101/2023.01.13.523919

**Authors:** Franziska Hildebrandt, Mubasher Mohammed, Alexis Dziedziech, Amol Bhandage, Anna-Maria Divne, Fredrik Barrenäs, Antonio Barragan, Johan Henriksson, Johan Ankarklev

## Abstract

Host-parasite interactions include complex interplays between an invading and a defending organism, each continuously adapting to gain the upper hand. The protozoan parasite, *Toxoplasma gondii*, can invade every nucleated cell type in a vertebrate host, including immune cells while the host mounts a protective response.

Here, we utilize Dual-scSeq to parse out heterogeneous transcription of bone marrow-derived dendritic cells (BMDCs) infected with *T. gondii* type I, RH (LDM) or type II, ME49 (PTG) parasites, over multiple time points post infection.

We find that the two parasite lineages distinctly manipulate two subpopulations of infected BMDCs. Co-expression networks establish host and parasite genes, with implications for modulation of host immunity and host-pathogen interactions. Integration of published data validates immune pathways and suggests novel candidate genes involved in host-pathogen interactions. This study aims to provide a comprehensive resource for future characterization of host-pathogen interplay among other protozoan parasites within their host niches, as well as that of bacterial and viral pathogens.
