## Supplementary tables for "scDual-Seq of *Toxoplasma gondii*-infected mouse bone marrow-derived dendritic cells reveals host cell heterogeneity and differential infection dynamics": supplementary_data_1.csv

p_val	avg_log2FC	pct.1	pct.2	p_val_adj	cluster	gene
1.87337185648361e-78	-4.9818109240639	0.408	0.995	3.9507539081383e-74	GM_Mac	Cacnb3
1.40001020458318e-74	-3.2888531373087	0.988	1	2.95248152044547e-70	GM_Mac	Tmem123
1.53803766460892e-74	-4.37774626608539	0.649	1	3.24356763089375e-70	GM_Mac	Ccr7
4.0098031839673e-72	-4.61918117589191	0.312	0.946	8.45627393466865e-68	GM_Mac	Nudt17
2.63726962497475e-70	4.36869946716828	0.994	0.541	5.56173791210924e-66	GM_Mac	Clec4n
3.06895319216417e-70	3.4832945921337	0.991	0.611	6.47211538695503e-66	GM_Mac	Grn
3.10841867627769e-70	-4.50078718040187	0.414	0.951	6.55534414640202e-66	GM_Mac	Mmp25
6.46893362500567e-70	-3.92290399623377	0.465	0.984	1.36423341217744e-65	GM_Mac	Rabgap1l
8.62659830661672e-70	4.47161589082583	0.97	0.27	1.8192633168824e-65	GM_Mac	Csf1r
7.61192802839607e-68	-3.22052029927617	0.757	0.989	1.60527950190845e-63	GM_Mac	Pkib
3.16346650921846e-67	-4.46480827331545	0.348	0.93	6.6714345212908e-63	GM_Mac	Adgrg6
4.60011393786405e-67	-4.12934164997584	0.195	0.886	9.70118028356149e-63	GM_Mac	Adcy6
4.96445942438928e-67	3.38237913573231	0.991	0.449	1.04695484800946e-62	GM_Mac	Cd53
5.32667245153323e-67	4.32098608046219	0.931	0.086	1.12334195330384e-62	GM_Mac	Itgam
1.36365959671383e-66	-3.17885482063153	0.715	0.989	2.87582172350979e-62	GM_Mac	Rogdi
3.03375325967641e-66	-4.125548024271	0.435	0.951	6.39788224933157e-62	GM_Mac	Gm13546
4.84050274704678e-66	3.82491648013722	0.988	0.416	1.0208136243247e-61	GM_Mac	Cfp
5.56763628777517e-66	4.86027653891029	0.943	0.195	1.1741588167289e-61	GM_Mac	Ly6e
5.94717687462164e-66	3.5931401591028	0.988	0.449	1.25420013108896e-61	GM_Mac	Itgb2
2.9344395133993e-65	-5.01104187861081	0.303	0.897	6.18843948980779e-61	GM_Mac	Stat4
4.42248138024682e-65	-5.86380300250046	0.381	0.919	9.32657098280251e-61	GM_Mac	Fscn1
4.53331307288311e-65	3.25280006531318	1	0.914	9.56030393940319e-61	GM_Mac	Prdx5
2.78311496211136e-64	4.22208467362169	0.988	0.665	5.86931114359666e-60	GM_Mac	Ccl6
5.79121376911798e-64	-4.15588738781846	0.321	0.914	1.22130907176929e-59	GM_Mac	Strip2
3.57192415705219e-63	-3.45251369591605	0.58	0.973	7.53283085480736e-59	GM_Mac	Tmem176b
7.5281413600185e-63	4.39538371735177	0.976	0.649	1.5876097314143e-58	GM_Mac	Ctsd
1.68135685528246e-62	5.61737284432323	0.943	0.286	3.54581347210518e-58	GM_Mac	Mmp12
2.14898721390631e-62	4.56255387160082	0.907	0.162	4.53199913540701e-58	GM_Mac	Mpeg1
1.14591770487632e-61	3.48097382862482	0.97	0.346	2.41662584781368e-57	GM_Mac	Alox5ap
2.9233453970838e-61	4.05889368905357	0.949	0.286	6.16504310791002e-57	GM_Mac	Ctsl
1.85458304339946e-60	3.81862846051007	0.928	0.259	3.91113018022511e-56	GM_Mac	Cebpb
1.47732682851075e-59	4.26809867815769	0.901	0.157	3.11553454864631e-55	GM_Mac	Myo1f
2.6096060300155e-59	4.50021341468007	0.868	0.097	5.5033981566997e-55	GM_Mac	Clec4a2
2.78130121367962e-59	-3.9084973958436	0.495	0.93	5.86548612952896e-55	GM_Mac	Net1
3.06530411594378e-59	-3.13313297007268	0.583	0.968	6.46441985011384e-55	GM_Mac	Rassf2
4.67698536535642e-59	-3.07919961836811	0.502	0.957	9.86329443700014e-55	GM_Mac	Tmem176a
1.55421554423574e-58	3.71798898145781	0.946	0.314	3.27768516123876e-54	GM_Mac	Cybb
1.71419006637683e-58	3.83633259261189	0.907	0.124	3.6150554309821e-54	GM_Mac	Ccr1
3.32926091717332e-58	-3.39722129004971	0.447	0.919	7.02107834822681e-54	GM_Mac	Sh3bp4
3.48179055355982e-58	-3.81427445473562	0.667	0.962	7.34274809840231e-54	GM_Mac	Cnn2
6.39834990347135e-58	3.21060360713041	0.958	0.357	1.34934801114307e-53	GM_Mac	Soat1
1.44198808678256e-57	4.62120494971576	0.877	0.151	3.04100867621574e-53	GM_Mac	F10
1.78573274644735e-57	3.86861122551101	0.928	0.308	3.76593178898282e-53	GM_Mac	Cd68
4.37665844500548e-57	5.83918719112687	0.844	0.086	9.22993499467206e-53	GM_Mac	Tgfbi
4.42327880307068e-57	-3.61087302255203	0.592	0.973	9.32825266779575e-53	GM_Mac	Tbc1d4
6.45343227100416e-57	4.56650111252337	0.931	0.368	1.36096433163207e-52	GM_Mac	Hmox1
7.82336306408635e-57	6.3312958498442	0.916	0.508	1.64986903658517e-52	GM_Mac	Lyz2
1.06505694910623e-56	4.29999153472709	0.877	0.114	2.24609859997013e-52	GM_Mac	Clec4d
1.59715683528899e-56	4.08671003132567	0.907	0.151	3.36824404994095e-52	GM_Mac	Plaur
2.37865185601746e-56	-3.18319083845445	0.706	0.946	5.01633889915522e-52	GM_Mac	Ssh1
4.22141622135422e-56	-3.3017361732625	0.574	0.957	8.90254466921392e-52	GM_Mac	Mreg
6.19025245940038e-56	-3.58337072298197	0.79	0.968	1.30546234116295e-51	GM_Mac	Glipr2
7.37203980634666e-56	4.01397717028708	0.91	0.259	1.55468947476045e-51	GM_Mac	Fcgr2b
8.60011981586068e-56	3.37544873809691	0.952	0.297	1.81367926796686e-51	GM_Mac	Fcgr3
3.6041193756409e-55	-3.17177461072244	0.502	0.914	7.6007273512891e-51	GM_Mac	Ogfrl1
9.97888412573064e-55	3.96470553778253	0.943	0.286	2.10444687327533e-50	GM_Mac	Cd14
5.34071285483937e-54	-3.00392800037615	0.721	0.962	1.12630293395707e-49	GM_Mac	Helz2
6.35077357351856e-54	3.13723974077331	0.886	0.168	1.33931463891933e-49	GM_Mac	Cd84
1.51377766318598e-53	4.44409127774888	0.817	0.086	3.19240571389292e-49	GM_Mac	Mgst1
3.54359648072695e-53	4.89697025663195	0.844	0.108	7.47309061820506e-49	GM_Mac	Clec4e
7.05537746404444e-53	-3.24531923018672	0.682	0.946	1.48790855339233e-48	GM_Mac	Tmem39a
1.37484071291322e-52	4.09720704437972	0.862	0.178	2.8994015794627e-48	GM_Mac	Ptpre
8.61577863723693e-52	-3.0294886673577	0.802	0.962	1.8169815568069e-47	GM_Mac	Vwa5a
1.10036489943787e-51	4.40762184328465	0.817	0.108	2.32055953642453e-47	GM_Mac	Dok2
2.04150028328333e-51	3.52250888068372	0.853	0.119	4.30531994741621e-47	GM_Mac	Pilra
8.76780805244426e-51	-3.30798064729653	0.288	0.849	1.84904304017997e-46	GM_Mac	Tmtc2
1.86787048356691e-50	3.20147495564464	0.904	0.249	3.93915206279425e-46	GM_Mac	Tbxas1
1.99634503520386e-50	4.13082414703107	0.895	0.259	4.21009204474142e-46	GM_Mac	Tlr2
2.29388636476011e-50	4.36036917119144	0.82	0.124	4.83757695464259e-46	GM_Mac	Mgll
6.01381675691823e-50	-3.02036018053859	0.502	0.914	1.26825381586649e-45	GM_Mac	Cblb
6.03716597606606e-50	-3.05501383940407	0.613	0.951	1.27317793269257e-45	GM_Mac	Ncoa7
7.77623827505447e-50	-4.76797341029704	0.384	0.849	1.63993088982624e-45	GM_Mac	Serpinb9
8.07710208323991e-50	4.86812759104231	0.775	0.07	1.70338005833446e-45	GM_Mac	Clec5a
8.53961346516311e-50	3.33296767540484	0.922	0.378	1.80091908366825e-45	GM_Mac	Plxdc2
9.99135204051506e-50	4.50366119535777	0.862	0.341	2.10707623182422e-45	GM_Mac	Slc7a2
1.12545511197392e-49	3.24372953599841	0.91	0.254	2.3734722856418e-45	GM_Mac	Cyth4
2.21767815190592e-49	3.36102475141304	0.865	0.141	4.67686145455438e-45	GM_Mac	Trem2
6.18880753173225e-49	5.91518716994634	0.865	0.303	1.30515762036701e-44	GM_Mac	Wfdc17
6.47522586303743e-49	-4.52557774043846	0.36	0.832	1.36556038225596e-44	GM_Mac	Tspan13
3.9475849000518e-48	4.15289625420085	0.832	0.195	8.32506179571923e-44	GM_Mac	Msr1
4.95084837610763e-48	4.61321460590995	0.826	0.178	1.04408441403734e-43	GM_Mac	Lrp1
7.56232530807773e-48	3.01392588537629	0.946	0.568	1.59481878422051e-43	GM_Mac	Ccl9
7.70766040652039e-48	-3.73891209851427	0.465	0.87	1.62546850313108e-43	GM_Mac	Ramp3
1.71518120276204e-47	4.00236020452526	0.832	0.2	3.61714563850486e-43	GM_Mac	Fam20c
3.22433322242843e-47	-5.47012581158431	0.228	0.751	6.79979633277931e-43	GM_Mac	Serpinb6b
3.75590119732597e-47	-4.07812654220318	0.411	0.843	7.92082003504074e-43	GM_Mac	Gnb4
4.09788043842668e-47	-4.19162828329493	0.21	0.762	8.64202005659803e-43	GM_Mac	Arc
4.91689005779245e-47	4.49520701565901	0.775	0.124	1.03692294428785e-42	GM_Mac	Atp1a3
5.8938996419107e-47	3.23687703454681	0.847	0.168	1.24296449548255e-42	GM_Mac	Cpd
1.02745934185438e-46	-4.09511271196071	0.174	0.724	2.1668090060367e-42	GM_Mac	Slc22a23
1.12400430507837e-46	5.26462350521089	0.82	0.227	2.37041267897977e-42	GM_Mac	Fn1
1.4425739692516e-46	-3.10148662463639	0.105	0.686	3.04224424375469e-42	GM_Mac	Serpinb9b
2.4823625413368e-46	-3.48223892033413	0.396	0.859	5.23505436342518e-42	GM_Mac	Cd200
4.82461277689609e-46	4.04896246872365	0.772	0.097	1.01746258851962e-41	GM_Mac	Ccr5
8.2603904809345e-46	3.64425552157858	0.808	0.135	1.74203374852428e-41	GM_Mac	Nfam1
1.23126564953149e-45	5.16195943179371	0.757	0.103	2.59661612829696e-41	GM_Mac	Car4
1.95075254996192e-45	3.94787186804835	0.811	0.151	4.1139420526147e-41	GM_Mac	Pid1
2.41054314109349e-45	5.09644875411399	0.808	0.151	5.08359443025206e-41	GM_Mac	Spp1
4.16263569554231e-45	-3.13644125474491	0.586	0.886	8.77858241832917e-41	GM_Mac	Gga2
4.72576291168193e-45	3.99851687694321	0.763	0.108	9.96616140444603e-41	GM_Mac	Igsf6
8.32860478971258e-45	5.7158421156501	0.775	0.162	1.75641946410249e-40	GM_Mac	Arg1
9.58726120114713e-45	3.0127824946438	0.946	0.6	2.02185751470992e-40	GM_Mac	Lpl
1.04553336456173e-44	4.41563583828274	0.751	0.086	2.20492531252424e-40	GM_Mac	Cd300lf
2.02418920439567e-44	3.2197344111298	0.862	0.243	4.26881261315003e-40	GM_Mac	Acpp
4.23815981046358e-44	5.37820791651756	0.736	0.086	8.93785522428665e-40	GM_Mac	Klk1b1
5.28380905097574e-44	-3.56614218793158	0.357	0.811	1.11430249076027e-39	GM_Mac	Ikzf4
6.74371440645021e-44	3.94338818321824	0.73	0.065	1.42218193117628e-39	GM_Mac	Bst1
1.39302107376674e-43	-4.12672227169757	0.093	0.632	2.93774214246667e-39	GM_Mac	Adam11
1.02802625045351e-42	4.87311698620043	0.709	0.065	2.1680045595814e-38	GM_Mac	F7
1.0806414115854e-42	6.46151919763101	0.682	0.032	2.27896467289245e-38	GM_Mac	Ly6c2
2.32990517264087e-42	3.32032667427879	0.787	0.13	4.91353701858233e-38	GM_Mac	Itgal
2.5181145516579e-42	3.047285877238	0.742	0.076	5.31045177799135e-38	GM_Mac	Marchf1
3.0718816727796e-42	3.16814046192747	0.937	0.465	6.4782912597249e-38	GM_Mac	Clec7a
3.13617690571165e-42	4.11279164455414	0.751	0.108	6.61388347645529e-38	GM_Mac	Ptgr1
4.38286165602865e-42	-3.28172100284954	0.102	0.638	9.24301694639882e-38	GM_Mac	4930520O04Rik
1.01000204633461e-41	3.05963907529639	0.784	0.135	2.12999331551506e-37	GM_Mac	Selenop
1.07051561602599e-41	3.53733956799043	0.907	0.324	2.25761038263722e-37	GM_Mac	Klk1b11
2.6680431433145e-41	3.20619323932583	0.82	0.195	5.62663618493595e-37	GM_Mac	Hivep3
3.80528858906806e-41	3.38927382953548	0.754	0.108	8.02497310548562e-37	GM_Mac	Gpr141
6.38697348247246e-41	-4.02403308960526	0.231	0.73	1.34694883771862e-36	GM_Mac	Mylk
8.38328205430892e-41	6.57657839011927	0.754	0.2	1.76795035243321e-36	GM_Mac	Chil3
8.71895153512863e-41	4.73911419986269	0.715	0.076	1.83873968924328e-36	GM_Mac	Mmp8
1.09734694510384e-40	5.32260288210307	0.688	0.065	2.31419497252949e-36	GM_Mac	Wfdc21
2.08294876052636e-40	-3.71537224230718	0.471	0.849	4.39273064107403e-36	GM_Mac	Car2
3.28301277027897e-40	-3.04282911116877	0.444	0.838	6.92354563124132e-36	GM_Mac	Castor2
3.53512679067511e-39	3.37373690027981	0.727	0.119	7.45522888885474e-35	GM_Mac	Atp6v0d2
5.29175376388455e-39	5.27713412079526	0.664	0.054	1.11597795126561e-34	GM_Mac	Chil4
1.03826739237264e-38	3.39520773858702	0.874	0.378	2.18960210377467e-34	GM_Mac	Hilpda
4.12265849553909e-38	5.35396232387499	0.661	0.07	8.69427450124238e-34	GM_Mac	Gm6522
4.41955058353496e-38	4.19994970920556	0.715	0.119	9.32039022561687e-34	GM_Mac	Sgk1
8.81594980902179e-38	-3.37620860022199	0.357	0.778	1.8591956552246e-33	GM_Mac	Tmem8
1.14805362322881e-37	3.0580300583538	0.679	0.059	2.42113028602724e-33	GM_Mac	Cd33
1.2422580846569e-37	3.4710517776074	0.646	0.049	2.61979807473293e-33	GM_Mac	Galnt6
2.06163901639395e-37	3.03532225321643	0.787	0.189	4.3477905216732e-33	GM_Mac	Lrp12
2.77134451973018e-37	3.15983804010205	0.715	0.103	5.84448845765897e-33	GM_Mac	Selenbp1
2.98031540629058e-37	3.68143937258288	0.664	0.065	6.2851871603262e-33	GM_Mac	Ptgs1
5.10914990439261e-37	-3.83528992597719	0.207	0.686	1.07746862333736e-32	GM_Mac	Grasp
6.65347607110305e-37	3.18624889135635	0.721	0.124	1.40315156863492e-32	GM_Mac	Cd200r1
9.32220504057527e-37	-3.07180629771678	0.381	0.8	1.96595982100692e-32	GM_Mac	Arhgef40
2.84201969443555e-36	3.08451847768916	0.772	0.184	5.99353533359512e-32	GM_Mac	Pld4
2.89362122838347e-36	3.36734234909117	0.712	0.114	6.10235780853789e-32	GM_Mac	Notch1
2.98574031604419e-36	3.70427966866063	0.673	0.092	6.29662775250559e-32	GM_Mac	Tifab
4.82775109389048e-36	4.85436228195104	0.622	0.049	1.01812442819056e-31	GM_Mac	Ear2
6.97838745627189e-36	3.21529252983746	0.694	0.103	1.47167213065318e-31	GM_Mac	Dtx4
1.30442512600575e-35	3.17818152783303	0.682	0.097	2.75090214823352e-31	GM_Mac	Pon3
3.77815612319844e-35	4.50465583654211	0.601	0.027	7.96775344821319e-31	GM_Mac	Gm43212
5.35821114817315e-35	3.48035617123692	0.721	0.168	1.12999314903824e-30	GM_Mac	Mmp14
1.91755223515812e-34	-3.84663007079104	0.054	0.503	4.04392590872496e-30	GM_Mac	Npr1
3.12794146103289e-34	-4.48296483286785	0.159	0.616	6.59651574717227e-30	GM_Mac	Gls2
3.32779017573063e-34	3.96183128612357	0.646	0.076	7.01797670159832e-30	GM_Mac	C5ar1
3.52730028737134e-34	3.07524168314105	0.622	0.049	7.43872357603742e-30	GM_Mac	Cd200r4
9.50664863830169e-34	-3.40713867257574	0.045	0.481	2.00485713133144e-29	GM_Mac	Hmgn3
1.15869210863805e-33	3.04209276805083	0.631	0.065	2.44356578790677e-29	GM_Mac	Tnfrsf21
2.22643151006134e-33	-3.14348601926912	0.117	0.584	4.69532141156837e-29	GM_Mac	Arpin
2.65858451670226e-33	3.81384041914578	0.649	0.097	5.6066888872734e-29	GM_Mac	Rgcc
3.99905007626196e-33	3.29374380998587	0.76	0.281	8.43359670582886e-29	GM_Mac	Abcc5
5.03865555735371e-33	3.0843825999709	0.649	0.103	1.06260207049032e-28	GM_Mac	Ecm1
9.01131700468722e-33	3.71136950428789	0.64	0.092	1.90039664311849e-28	GM_Mac	Il1a
2.88142552182865e-32	3.16855106553917	0.628	0.081	6.07663828298444e-28	GM_Mac	Tfec
5.04928431124974e-32	3.24683577140816	0.646	0.103	1.06484356839946e-27	GM_Mac	Unc119
6.90222961648266e-32	-4.14349769118882	0.231	0.654	1.45561120382003e-27	GM_Mac	Tnfsf4
9.20154986987965e-32	4.43685143083972	0.637	0.097	1.94051485205892e-27	GM_Mac	Inhba
1.11042425731394e-31	3.09890120197273	0.598	0.059	2.34177371624938e-27	GM_Mac	Ptpn7
1.34341864760182e-31	-4.04728964474766	0.009	0.384	2.83313558592747e-27	GM_Mac	Plekhs1
1.45582046498157e-31	-4.52010939159478	0.081	0.508	3.07017977859963e-27	GM_Mac	Slc4a8
2.00087780234156e-31	3.06111151430339	0.739	0.216	4.21965119735811e-27	GM_Mac	Tmem154
6.22275775968526e-31	3.12036813349886	0.784	0.227	1.31231738394002e-26	GM_Mac	Mgl2
1.02454399079637e-30	4.50410810454782	0.538	0.022	2.16066082219046e-26	GM_Mac	Ccr2
1.41793500188284e-30	-3.80861703347468	0.078	0.497	2.99028312547073e-26	GM_Mac	Ndnf
2.35513444331172e-30	3.83207782971063	0.772	0.319	4.96674302750008e-26	GM_Mac	Egln3
3.50406761042081e-30	3.09379930400177	0.595	0.065	7.38972818361645e-26	GM_Mac	Clec12a
3.50543694179297e-30	-3.39020975981677	0.036	0.432	7.39261596654719e-26	GM_Mac	Ptk6
3.89044084507007e-30	3.10558959964917	0.562	0.049	8.20455069816827e-26	GM_Mac	Clec4b1
4.47539027974112e-30	3.81418288829353	0.55	0.038	9.43815056094606e-26	GM_Mac	Fpr2
9.1940076071168e-30	3.16116955941665	0.58	0.059	1.93892426426486e-25	GM_Mac	P2ry6
9.27559286084336e-30	-3.75987717714189	0.048	0.449	1.95612977842326e-25	GM_Mac	Slamf1
1.59119006744022e-29	3.282799515199	0.559	0.054	3.35566073322468e-25	GM_Mac	Mgst2
1.77618599160157e-29	4.55140917663093	0.631	0.119	3.74579863768856e-25	GM_Mac	Acod1
2.26349532643887e-29	3.03040405328972	0.652	0.124	4.77348529392693e-25	GM_Mac	Gpr171
3.52557344265741e-29	-3.9434576909031	0.033	0.411	7.43508183322021e-25	GM_Mac	Plek2
1.12584931161353e-28	3.54817284171942	0.574	0.065	2.37430361326178e-24	GM_Mac	Trem1
1.49687469629856e-28	5.27794829305305	0.511	0.027	3.15675904702402e-24	GM_Mac	Rnase2a
1.86616927323014e-28	3.94127694295075	0.568	0.065	3.93556438031504e-24	GM_Mac	Pdpn
3.79646856587436e-28	-4.00550821449229	0.03	0.395	8.00637255857245e-24	GM_Mac	Flt3
4.30289707161942e-28	4.16499797446586	0.532	0.043	9.0743796343382e-24	GM_Mac	F13a1
6.26478629651676e-28	3.11459998097325	0.498	0.016	1.32118078207242e-23	GM_Mac	Clec4a3
8.95840083773416e-28	-4.11490227723475	0.021	0.373	1.88923715266976e-23	GM_Mac	Srms
1.64550500737736e-27	3.2862827163207	0.505	0.027	3.47020551005811e-23	GM_Mac	Cd93
1.76276886405247e-27	3.74438144326372	0.556	0.065	3.71750325740025e-23	GM_Mac	Stab1
2.47638755336203e-27	3.38799492508691	0.58	0.081	5.22245371128518e-23	GM_Mac	Mmp19
3.06005814557312e-27	3.13872786272942	0.559	0.07	6.45335662319915e-23	GM_Mac	Adamtsl5
5.14163751284843e-27	-3.60175509747415	0.183	0.578	1.0843199350846e-22	GM_Mac	Pdlim4
6.6950253417591e-27	-4.66968777940266	0.024	0.368	1.41191389432358e-22	GM_Mac	Aoc1
7.41379174694262e-27	3.38682972633974	0.868	0.508	1.56349454151273e-22	GM_Mac	Thbs1
1.06474763084669e-26	3.28665262013983	0.544	0.076	2.24544627869258e-22	GM_Mac	Fzd7
1.44405122745958e-26	-3.57163394979235	0.141	0.541	3.0453596335895e-22	GM_Mac	Satb1
1.48326168436337e-26	3.50703950014435	0.517	0.043	3.12805056615392e-22	GM_Mac	S100a8
1.56057064287406e-26	3.70687701577223	0.505	0.032	3.2910874287571e-22	GM_Mac	Ly6i
3.35514719937838e-26	-3.09307514545886	0.12	0.524	7.07566992876906e-22	GM_Mac	Pla1a
4.08440658420358e-26	4.38243885308937	0.511	0.049	8.61360504542692e-22	GM_Mac	Mrc1
9.63903574008147e-26	4.35207191922953	0.526	0.059	2.03277624722578e-21	GM_Mac	Pf4
1.79079080235032e-25	-3.9727925325076	0.093	0.465	3.7765987230766e-21	GM_Mac	Dpysl5
2.10324796745768e-25	3.19128773856009	0.489	0.038	4.4355396385715e-21	GM_Mac	Lair1
2.22723494035772e-25	4.2549238395921	0.502	0.054	4.69701576572039e-21	GM_Mac	Bhlhe41
2.57098728366484e-25	-3.0824871720251	0.18	0.568	5.42195508252078e-21	GM_Mac	Vsig10
1.09205958028615e-24	3.04192061044986	0.505	0.049	2.30304444886546e-20	GM_Mac	Cd300c2
1.26489167326683e-24	-3.83564851412731	0.009	0.308	2.66753004975242e-20	GM_Mac	Rerg
1.4025100758177e-24	3.48326905291175	0.471	0.032	2.95775349889196e-20	GM_Mac	Gna15
6.460398697436e-24	3.27378364692549	0.492	0.054	1.36243348130228e-19	GM_Mac	Rgl1
6.9542730497338e-24	-3.15535031289889	0.204	0.568	1.46658664345836e-19	GM_Mac	Plekhg2
1.38391177917811e-23	3.42502158785147	0.52	0.076	2.91853155110872e-19	GM_Mac	Rab3il1
6.21586029522099e-23	-3.78637606106337	0.216	0.562	1.31086277765915e-18	GM_Mac	Slc27a3
8.83469177305855e-23	3.2165067508412	0.435	0.022	1.86314814802032e-18	GM_Mac	Acp5
8.85161165034852e-23	-3.11306266448664	0.171	0.53	1.866716380942e-18	GM_Mac	Klhl8
1.45882749580417e-22	-3.25051636598737	0.045	0.362	3.07652130590142e-18	GM_Mac	Arhgap28
1.65333865335857e-22	-3.73926598698086	0.222	0.568	3.48672588606789e-18	GM_Mac	Scin
3.10722800021804e-22	-3.43128865429159	0.021	0.314	6.55283312965982e-18	GM_Mac	Rab26
7.68447940456242e-22	3.20079619252965	0.444	0.038	1.62057986162817e-17	GM_Mac	Clmp
7.87610280811029e-22	-4.61324921457699	0.051	0.368	1.66099132120238e-17	GM_Mac	Ceacam15
1.09090708415245e-21	3.66612535361576	0.498	0.081	2.3006139497691e-17	GM_Mac	Hcar2
3.81405557831226e-21	3.53684055110298	0.408	0.022	8.04346180910272e-17	GM_Mac	Tns1
4.4344016718035e-21	3.23302244456991	0.432	0.038	9.35170968566641e-17	GM_Mac	Ms4a6d
5.20061702165639e-21	4.1103935315631	0.42	0.032	1.09675812369712e-16	GM_Mac	Pmp22
6.98939168879537e-21	-3.27228671907199	0.027	0.314	1.47399281325006e-16	GM_Mac	Slco5a1
1.06244091456766e-20	-3.2328784399353	0.276	0.6	2.24058164473174e-16	GM_Mac	Zmynd15
1.09392688298217e-20	-3.33537904693287	0.09	0.416	2.30698240352111e-16	GM_Mac	Ndrg4
1.4259023810844e-20	-3.39231742277876	0.123	0.459	3.0070855314689e-16	GM_Mac	Tnfrsf4
1.614816320786e-20	4.46101385488916	0.474	0.07	3.40548613890559e-16	GM_Mac	Cxcl3
2.10873903586553e-20	-3.25917784001889	0.033	0.314	4.44711975273681e-16	GM_Mac	Slc25a29
2.4381031031379e-20	3.56961773495248	0.691	0.324	5.14171563420752e-16	GM_Mac	Cstdc4
3.55139306063324e-20	3.02609089907117	0.474	0.081	7.48953282556944e-16	GM_Mac	Tpcn2
7.4884546979339e-20	3.00345059968582	0.444	0.059	1.57924021124728e-15	GM_Mac	Slc16a10
1.42544177014155e-19	-3.0992138469427	0.078	0.4	3.00611414905152e-15	GM_Mac	Cd70
1.98284965103531e-19	-3.32461366775315	0.447	0.692	4.18163162906836e-15	GM_Mac	Pnkd
2.30820401008278e-19	5.07927518905159	0.384	0.027	4.86777143686357e-15	GM_Mac	Ly6a2
3.21902889698572e-19	-3.22486238622987	0.009	0.249	6.78861004085319e-15	GM_Mac	Fgf1
1.80340456817882e-18	3.43871417612208	0.36	0.016	3.80319989383231e-14	GM_Mac	Plpp3
5.13484161663135e-18	3.46792967500105	0.39	0.038	1.08288674853139e-13	GM_Mac	Fpr1
5.771854663149e-18	-3.04075758043033	0.012	0.243	1.21722642991149e-13	GM_Mac	Phf24
5.78740730360247e-18	-3.65391387868698	0.06	0.341	1.22050632625673e-13	GM_Mac	Dusp14
9.2913313511712e-18	-4.10581569900872	0.078	0.368	1.9594488686485e-13	GM_Mac	Clu
1.25075546903989e-17	3.17778153463616	0.354	0.022	2.63771820865822e-13	GM_Mac	Cd38
3.5567408654298e-17	3.50441881825988	0.39	0.049	7.5008108111049e-13	GM_Mac	Cav1
5.80658161577926e-17	-3.47675452515579	0.045	0.303	1.22454999695169e-12	GM_Mac	Septin4
9.73240454023954e-17	-3.0485568201782	0.018	0.243	2.05246679349112e-12	GM_Mac	Dscaml1
1.09173615682661e-16	3.26552517431303	0.324	0.011	2.30236238113163e-12	GM_Mac	Gal
1.11596898300453e-15	3.85423164633595	0.354	0.043	2.35346698825826e-11	GM_Mac	Hp
1.1304429297752e-15	3.43246457103703	0.357	0.043	2.38399109460291e-11	GM_Mac	Fcrls
2.33834749509324e-15	-3.1423251513057	0.153	0.438	4.93134103240213e-11	GM_Mac	Calcb
1.09639236396341e-13	3.65277926879634	0.279	0.016	2.31218185636243e-09	GM_Mac	Ctsk
2.57468635766615e-13	4.30974891228333	0.267	0.011	5.42975605968215e-09	GM_Mac	Nos2
3.62817626333269e-13	3.42877813495459	0.396	0.097	7.65146092174231e-09	GM_Mac	Pgf
4.5049849578215e-13	3.29348890936253	0.279	0.022	9.50056277754977e-09	GM_Mac	Htra3
1.28294785888196e-12	-3.40354667945607	0.081	0.308	2.70560873959617e-08	GM_Mac	Apol7c
1.7425779746201e-12	3.09345091108994	0.36	0.081	3.67492269067633e-08	GM_Mac	Hgfac
3.72209394922253e-12	-3.13298342305418	0.006	0.157	7.8495239295154e-08	GM_Mac	Scube1
2.43965667337397e-11	3.25418897343988	0.261	0.027	5.14499195847837e-07	GM_Mac	Il1f9
1.35656630701398e-10	4.154838940539	0.279	0.049	2.86086268486178e-06	GM_Mac	Apoe
3.56444300412552e-10	-3.14061104022493	0.036	0.2	7.5170538514003e-06	GM_Mac	Frzb
7.93215537598441e-10	3.59891475965923	0.309	0.076	1.67281224724135e-05	GM_Mac	Ccl4
5.06502949152209e-09	-3.04579587796969	0.228	0.438	0.000106816406946709	GM_Mac	Aldh1a2
1.04124063247675e-08	6.57986064332198	0.249	0.059	0.000219587236983021	GM_Mac	Saa3
1.23125559748512e-08	-3.02991752269721	0.027	0.162	0.000259659492953638	GM_Mac	Etnk2
2.18445530657244e-08	-3.05863135701523	0.018	0.141	0.000460679779603061	GM_Mac	Htra1
3.31283641635859e-08	-3.23532990903266	0.273	0.443	0.000698644071845862	GM_Mac	Csrp2
6.1928000131641e-08	5.97362558827029	0.201	0.032	0.00130599959477618	GM_Mac	Ccl24
6.65054836641926e-08	3.62586067300983	0.291	0.092	0.00140253414499416	GM_Mac	Ptx3
9.70950050103775e-07	3.35900562078037	0.177	0.032	0.0204763656066385	GM_Mac	Ccdc80
1.87337185648361e-78	4.9818109240639	0.995	0.408	3.9507539081383e-74	GM_DC	Cacnb3
1.40001020458318e-74	3.2888531373087	1	0.988	2.95248152044547e-70	GM_DC	Tmem123
1.53803766460892e-74	4.37774626608539	1	0.649	3.24356763089375e-70	GM_DC	Ccr7
4.0098031839673e-72	4.61918117589191	0.946	0.312	8.45627393466865e-68	GM_DC	Nudt17
2.63726962497475e-70	-4.36869946716828	0.541	0.994	5.56173791210924e-66	GM_DC	Clec4n
3.06895319216417e-70	-3.4832945921337	0.611	0.991	6.47211538695503e-66	GM_DC	Grn
3.10841867627769e-70	4.50078718040187	0.951	0.414	6.55534414640202e-66	GM_DC	Mmp25
6.46893362500567e-70	3.92290399623377	0.984	0.465	1.36423341217744e-65	GM_DC	Rabgap1l
8.62659830661672e-70	-4.47161589082583	0.27	0.97	1.8192633168824e-65	GM_DC	Csf1r
7.61192802839607e-68	3.22052029927617	0.989	0.757	1.60527950190845e-63	GM_DC	Pkib
3.16346650921846e-67	4.46480827331545	0.93	0.348	6.6714345212908e-63	GM_DC	Adgrg6
4.60011393786405e-67	4.12934164997584	0.886	0.195	9.70118028356149e-63	GM_DC	Adcy6
4.96445942438928e-67	-3.38237913573231	0.449	0.991	1.04695484800946e-62	GM_DC	Cd53
5.32667245153323e-67	-4.32098608046219	0.086	0.931	1.12334195330384e-62	GM_DC	Itgam
1.36365959671383e-66	3.17885482063153	0.989	0.715	2.87582172350979e-62	GM_DC	Rogdi
3.03375325967641e-66	4.125548024271	0.951	0.435	6.39788224933157e-62	GM_DC	Gm13546
4.84050274704678e-66	-3.82491648013722	0.416	0.988	1.0208136243247e-61	GM_DC	Cfp
5.56763628777517e-66	-4.86027653891029	0.195	0.943	1.1741588167289e-61	GM_DC	Ly6e
5.94717687462164e-66	-3.5931401591028	0.449	0.988	1.25420013108896e-61	GM_DC	Itgb2
2.9344395133993e-65	5.01104187861081	0.897	0.303	6.18843948980779e-61	GM_DC	Stat4
4.42248138024682e-65	5.86380300250046	0.919	0.381	9.32657098280251e-61	GM_DC	Fscn1
4.53331307288311e-65	-3.25280006531318	0.914	1	9.56030393940319e-61	GM_DC	Prdx5
2.78311496211136e-64	-4.22208467362169	0.665	0.988	5.86931114359666e-60	GM_DC	Ccl6
5.79121376911798e-64	4.15588738781846	0.914	0.321	1.22130907176929e-59	GM_DC	Strip2
3.57192415705219e-63	3.45251369591605	0.973	0.58	7.53283085480736e-59	GM_DC	Tmem176b
7.5281413600185e-63	-4.39538371735177	0.649	0.976	1.5876097314143e-58	GM_DC	Ctsd
1.68135685528246e-62	-5.61737284432323	0.286	0.943	3.54581347210518e-58	GM_DC	Mmp12
2.14898721390631e-62	-4.56255387160082	0.162	0.907	4.53199913540701e-58	GM_DC	Mpeg1
1.14591770487632e-61	-3.48097382862482	0.346	0.97	2.41662584781368e-57	GM_DC	Alox5ap
2.9233453970838e-61	-4.05889368905357	0.286	0.949	6.16504310791002e-57	GM_DC	Ctsl
1.85458304339946e-60	-3.81862846051007	0.259	0.928	3.91113018022511e-56	GM_DC	Cebpb
1.47732682851075e-59	-4.26809867815769	0.157	0.901	3.11553454864631e-55	GM_DC	Myo1f
2.6096060300155e-59	-4.50021341468007	0.097	0.868	5.5033981566997e-55	GM_DC	Clec4a2
2.78130121367962e-59	3.9084973958436	0.93	0.495	5.86548612952896e-55	GM_DC	Net1
3.06530411594378e-59	3.13313297007268	0.968	0.583	6.46441985011384e-55	GM_DC	Rassf2
4.67698536535642e-59	3.07919961836811	0.957	0.502	9.86329443700014e-55	GM_DC	Tmem176a
1.55421554423574e-58	-3.71798898145781	0.314	0.946	3.27768516123876e-54	GM_DC	Cybb
1.71419006637683e-58	-3.83633259261189	0.124	0.907	3.6150554309821e-54	GM_DC	Ccr1
3.32926091717332e-58	3.39722129004971	0.919	0.447	7.02107834822681e-54	GM_DC	Sh3bp4
3.48179055355982e-58	3.81427445473562	0.962	0.667	7.34274809840231e-54	GM_DC	Cnn2
6.39834990347135e-58	-3.21060360713041	0.357	0.958	1.34934801114307e-53	GM_DC	Soat1
1.44198808678256e-57	-4.62120494971576	0.151	0.877	3.04100867621574e-53	GM_DC	F10
1.78573274644735e-57	-3.86861122551101	0.308	0.928	3.76593178898282e-53	GM_DC	Cd68
4.37665844500548e-57	-5.83918719112687	0.086	0.844	9.22993499467206e-53	GM_DC	Tgfbi
4.42327880307068e-57	3.61087302255203	0.973	0.592	9.32825266779575e-53	GM_DC	Tbc1d4
6.45343227100416e-57	-4.56650111252337	0.368	0.931	1.36096433163207e-52	GM_DC	Hmox1
7.82336306408635e-57	-6.3312958498442	0.508	0.916	1.64986903658517e-52	GM_DC	Lyz2
1.06505694910623e-56	-4.29999153472709	0.114	0.877	2.24609859997013e-52	GM_DC	Clec4d
1.59715683528899e-56	-4.08671003132567	0.151	0.907	3.36824404994095e-52	GM_DC	Plaur
2.37865185601746e-56	3.18319083845445	0.946	0.706	5.01633889915522e-52	GM_DC	Ssh1
4.22141622135422e-56	3.3017361732625	0.957	0.574	8.90254466921392e-52	GM_DC	Mreg
6.19025245940038e-56	3.58337072298197	0.968	0.79	1.30546234116295e-51	GM_DC	Glipr2
7.37203980634666e-56	-4.01397717028708	0.259	0.91	1.55468947476045e-51	GM_DC	Fcgr2b
8.60011981586068e-56	-3.37544873809691	0.297	0.952	1.81367926796686e-51	GM_DC	Fcgr3
3.6041193756409e-55	3.17177461072244	0.914	0.502	7.6007273512891e-51	GM_DC	Ogfrl1
9.97888412573064e-55	-3.96470553778253	0.286	0.943	2.10444687327533e-50	GM_DC	Cd14
5.34071285483937e-54	3.00392800037615	0.962	0.721	1.12630293395707e-49	GM_DC	Helz2
6.35077357351856e-54	-3.13723974077331	0.168	0.886	1.33931463891933e-49	GM_DC	Cd84
1.51377766318598e-53	-4.44409127774888	0.086	0.817	3.19240571389292e-49	GM_DC	Mgst1
3.54359648072695e-53	-4.89697025663195	0.108	0.844	7.47309061820506e-49	GM_DC	Clec4e
7.05537746404444e-53	3.24531923018672	0.946	0.682	1.48790855339233e-48	GM_DC	Tmem39a
1.37484071291322e-52	-4.09720704437972	0.178	0.862	2.8994015794627e-48	GM_DC	Ptpre
8.61577863723693e-52	3.0294886673577	0.962	0.802	1.8169815568069e-47	GM_DC	Vwa5a
1.10036489943787e-51	-4.40762184328465	0.108	0.817	2.32055953642453e-47	GM_DC	Dok2
2.04150028328333e-51	-3.52250888068372	0.119	0.853	4.30531994741621e-47	GM_DC	Pilra
8.76780805244426e-51	3.30798064729653	0.849	0.288	1.84904304017997e-46	GM_DC	Tmtc2
1.86787048356691e-50	-3.20147495564464	0.249	0.904	3.93915206279425e-46	GM_DC	Tbxas1
1.99634503520386e-50	-4.13082414703107	0.259	0.895	4.21009204474142e-46	GM_DC	Tlr2
2.29388636476011e-50	-4.36036917119144	0.124	0.82	4.83757695464259e-46	GM_DC	Mgll
6.01381675691823e-50	3.02036018053859	0.914	0.502	1.26825381586649e-45	GM_DC	Cblb
6.03716597606606e-50	3.05501383940407	0.951	0.613	1.27317793269257e-45	GM_DC	Ncoa7
7.77623827505447e-50	4.76797341029704	0.849	0.384	1.63993088982624e-45	GM_DC	Serpinb9
8.07710208323991e-50	-4.86812759104231	0.07	0.775	1.70338005833446e-45	GM_DC	Clec5a
8.53961346516311e-50	-3.33296767540484	0.378	0.922	1.80091908366825e-45	GM_DC	Plxdc2
9.99135204051506e-50	-4.50366119535777	0.341	0.862	2.10707623182422e-45	GM_DC	Slc7a2
1.12545511197392e-49	-3.24372953599841	0.254	0.91	2.3734722856418e-45	GM_DC	Cyth4
2.21767815190592e-49	-3.36102475141304	0.141	0.865	4.67686145455438e-45	GM_DC	Trem2
6.18880753173225e-49	-5.91518716994634	0.303	0.865	1.30515762036701e-44	GM_DC	Wfdc17
6.47522586303743e-49	4.52557774043846	0.832	0.36	1.36556038225596e-44	GM_DC	Tspan13
3.9475849000518e-48	-4.15289625420085	0.195	0.832	8.32506179571923e-44	GM_DC	Msr1
4.95084837610763e-48	-4.61321460590995	0.178	0.826	1.04408441403734e-43	GM_DC	Lrp1
7.56232530807773e-48	-3.01392588537629	0.568	0.946	1.59481878422051e-43	GM_DC	Ccl9
7.70766040652039e-48	3.73891209851427	0.87	0.465	1.62546850313108e-43	GM_DC	Ramp3
1.71518120276204e-47	-4.00236020452526	0.2	0.832	3.61714563850486e-43	GM_DC	Fam20c
3.22433322242843e-47	5.47012581158431	0.751	0.228	6.79979633277931e-43	GM_DC	Serpinb6b
3.75590119732597e-47	4.07812654220318	0.843	0.411	7.92082003504074e-43	GM_DC	Gnb4
4.09788043842668e-47	4.19162828329493	0.762	0.21	8.64202005659803e-43	GM_DC	Arc
4.91689005779245e-47	-4.49520701565901	0.124	0.775	1.03692294428785e-42	GM_DC	Atp1a3
5.8938996419107e-47	-3.23687703454681	0.168	0.847	1.24296449548255e-42	GM_DC	Cpd
1.02745934185438e-46	4.09511271196071	0.724	0.174	2.1668090060367e-42	GM_DC	Slc22a23
1.12400430507837e-46	-5.26462350521089	0.227	0.82	2.37041267897977e-42	GM_DC	Fn1
1.4425739692516e-46	3.10148662463639	0.686	0.105	3.04224424375469e-42	GM_DC	Serpinb9b
2.4823625413368e-46	3.48223892033413	0.859	0.396	5.23505436342518e-42	GM_DC	Cd200
4.82461277689609e-46	-4.04896246872365	0.097	0.772	1.01746258851962e-41	GM_DC	Ccr5
8.2603904809345e-46	-3.64425552157858	0.135	0.808	1.74203374852428e-41	GM_DC	Nfam1
1.23126564953149e-45	-5.16195943179371	0.103	0.757	2.59661612829696e-41	GM_DC	Car4
1.95075254996192e-45	-3.94787186804835	0.151	0.811	4.1139420526147e-41	GM_DC	Pid1
2.41054314109349e-45	-5.09644875411399	0.151	0.808	5.08359443025206e-41	GM_DC	Spp1
4.16263569554231e-45	3.13644125474491	0.886	0.586	8.77858241832917e-41	GM_DC	Gga2
4.72576291168193e-45	-3.99851687694321	0.108	0.763	9.96616140444603e-41	GM_DC	Igsf6
8.32860478971258e-45	-5.7158421156501	0.162	0.775	1.75641946410249e-40	GM_DC	Arg1
9.58726120114713e-45	-3.0127824946438	0.6	0.946	2.02185751470992e-40	GM_DC	Lpl
1.04553336456173e-44	-4.41563583828274	0.086	0.751	2.20492531252424e-40	GM_DC	Cd300lf
2.02418920439567e-44	-3.2197344111298	0.243	0.862	4.26881261315003e-40	GM_DC	Acpp
4.23815981046358e-44	-5.37820791651756	0.086	0.736	8.93785522428665e-40	GM_DC	Klk1b1
5.28380905097574e-44	3.56614218793158	0.811	0.357	1.11430249076027e-39	GM_DC	Ikzf4
6.74371440645021e-44	-3.94338818321824	0.065	0.73	1.42218193117628e-39	GM_DC	Bst1
1.39302107376674e-43	4.12672227169757	0.632	0.093	2.93774214246667e-39	GM_DC	Adam11
1.02802625045351e-42	-4.87311698620043	0.065	0.709	2.1680045595814e-38	GM_DC	F7
1.0806414115854e-42	-6.46151919763101	0.032	0.682	2.27896467289245e-38	GM_DC	Ly6c2
2.32990517264087e-42	-3.32032667427879	0.13	0.787	4.91353701858233e-38	GM_DC	Itgal
2.5181145516579e-42	-3.047285877238	0.076	0.742	5.31045177799135e-38	GM_DC	Marchf1
3.0718816727796e-42	-3.16814046192747	0.465	0.937	6.4782912597249e-38	GM_DC	Clec7a
3.13617690571165e-42	-4.11279164455414	0.108	0.751	6.61388347645529e-38	GM_DC	Ptgr1
4.38286165602865e-42	3.28172100284954	0.638	0.102	9.24301694639882e-38	GM_DC	4930520O04Rik
1.01000204633461e-41	-3.05963907529639	0.135	0.784	2.12999331551506e-37	GM_DC	Selenop
1.07051561602599e-41	-3.53733956799043	0.324	0.907	2.25761038263722e-37	GM_DC	Klk1b11
2.6680431433145e-41	-3.20619323932583	0.195	0.82	5.62663618493595e-37	GM_DC	Hivep3
3.80528858906806e-41	-3.38927382953548	0.108	0.754	8.02497310548562e-37	GM_DC	Gpr141
6.38697348247246e-41	4.02403308960526	0.73	0.231	1.34694883771862e-36	GM_DC	Mylk
8.38328205430892e-41	-6.57657839011927	0.2	0.754	1.76795035243321e-36	GM_DC	Chil3
8.71895153512863e-41	-4.73911419986269	0.076	0.715	1.83873968924328e-36	GM_DC	Mmp8
1.09734694510384e-40	-5.32260288210307	0.065	0.688	2.31419497252949e-36	GM_DC	Wfdc21
2.08294876052636e-40	3.71537224230718	0.849	0.471	4.39273064107403e-36	GM_DC	Car2
3.28301277027897e-40	3.04282911116877	0.838	0.444	6.92354563124132e-36	GM_DC	Castor2
3.53512679067511e-39	-3.37373690027981	0.119	0.727	7.45522888885474e-35	GM_DC	Atp6v0d2
5.29175376388455e-39	-5.27713412079526	0.054	0.664	1.11597795126561e-34	GM_DC	Chil4
1.03826739237264e-38	-3.39520773858702	0.378	0.874	2.18960210377467e-34	GM_DC	Hilpda
4.12265849553909e-38	-5.35396232387499	0.07	0.661	8.69427450124238e-34	GM_DC	Gm6522
4.41955058353496e-38	-4.19994970920556	0.119	0.715	9.32039022561687e-34	GM_DC	Sgk1
8.81594980902179e-38	3.37620860022199	0.778	0.357	1.8591956552246e-33	GM_DC	Tmem8
1.14805362322881e-37	-3.0580300583538	0.059	0.679	2.42113028602724e-33	GM_DC	Cd33
1.2422580846569e-37	-3.4710517776074	0.049	0.646	2.61979807473293e-33	GM_DC	Galnt6
2.06163901639395e-37	-3.03532225321643	0.189	0.787	4.3477905216732e-33	GM_DC	Lrp12
2.77134451973018e-37	-3.15983804010205	0.103	0.715	5.84448845765897e-33	GM_DC	Selenbp1
2.98031540629058e-37	-3.68143937258288	0.065	0.664	6.2851871603262e-33	GM_DC	Ptgs1
5.10914990439261e-37	3.83528992597719	0.686	0.207	1.07746862333736e-32	GM_DC	Grasp
6.65347607110305e-37	-3.18624889135635	0.124	0.721	1.40315156863492e-32	GM_DC	Cd200r1
9.32220504057527e-37	3.07180629771678	0.8	0.381	1.96595982100692e-32	GM_DC	Arhgef40
2.84201969443555e-36	-3.08451847768916	0.184	0.772	5.99353533359512e-32	GM_DC	Pld4
2.89362122838347e-36	-3.36734234909117	0.114	0.712	6.10235780853789e-32	GM_DC	Notch1
2.98574031604419e-36	-3.70427966866063	0.092	0.673	6.29662775250559e-32	GM_DC	Tifab
4.82775109389048e-36	-4.85436228195104	0.049	0.622	1.01812442819056e-31	GM_DC	Ear2
6.97838745627189e-36	-3.21529252983746	0.103	0.694	1.47167213065318e-31	GM_DC	Dtx4
1.30442512600575e-35	-3.17818152783303	0.097	0.682	2.75090214823352e-31	GM_DC	Pon3
3.77815612319844e-35	-4.50465583654211	0.027	0.601	7.96775344821319e-31	GM_DC	Gm43212
5.35821114817315e-35	-3.48035617123692	0.168	0.721	1.12999314903824e-30	GM_DC	Mmp14
1.91755223515812e-34	3.84663007079104	0.503	0.054	4.04392590872496e-30	GM_DC	Npr1
3.12794146103289e-34	4.48296483286785	0.616	0.159	6.59651574717227e-30	GM_DC	Gls2
3.32779017573063e-34	-3.96183128612357	0.076	0.646	7.01797670159832e-30	GM_DC	C5ar1
3.52730028737134e-34	-3.07524168314105	0.049	0.622	7.43872357603742e-30	GM_DC	Cd200r4
9.50664863830169e-34	3.40713867257574	0.481	0.045	2.00485713133144e-29	GM_DC	Hmgn3
1.15869210863805e-33	-3.04209276805083	0.065	0.631	2.44356578790677e-29	GM_DC	Tnfrsf21
2.22643151006134e-33	3.14348601926912	0.584	0.117	4.69532141156837e-29	GM_DC	Arpin
2.65858451670226e-33	-3.81384041914578	0.097	0.649	5.6066888872734e-29	GM_DC	Rgcc
3.99905007626196e-33	-3.29374380998587	0.281	0.76	8.43359670582886e-29	GM_DC	Abcc5
5.03865555735371e-33	-3.0843825999709	0.103	0.649	1.06260207049032e-28	GM_DC	Ecm1
9.01131700468722e-33	-3.71136950428789	0.092	0.64	1.90039664311849e-28	GM_DC	Il1a
2.88142552182865e-32	-3.16855106553917	0.081	0.628	6.07663828298444e-28	GM_DC	Tfec
5.04928431124974e-32	-3.24683577140816	0.103	0.646	1.06484356839946e-27	GM_DC	Unc119
6.90222961648266e-32	4.14349769118882	0.654	0.231	1.45561120382003e-27	GM_DC	Tnfsf4
9.20154986987965e-32	-4.43685143083972	0.097	0.637	1.94051485205892e-27	GM_DC	Inhba
1.11042425731394e-31	-3.09890120197273	0.059	0.598	2.34177371624938e-27	GM_DC	Ptpn7
1.34341864760182e-31	4.04728964474766	0.384	0.009	2.83313558592747e-27	GM_DC	Plekhs1
1.45582046498157e-31	4.52010939159478	0.508	0.081	3.07017977859963e-27	GM_DC	Slc4a8
2.00087780234156e-31	-3.06111151430339	0.216	0.739	4.21965119735811e-27	GM_DC	Tmem154
6.22275775968526e-31	-3.12036813349886	0.227	0.784	1.31231738394002e-26	GM_DC	Mgl2
1.02454399079637e-30	-4.50410810454782	0.022	0.538	2.16066082219046e-26	GM_DC	Ccr2
1.41793500188284e-30	3.80861703347468	0.497	0.078	2.99028312547073e-26	GM_DC	Ndnf
2.35513444331172e-30	-3.83207782971063	0.319	0.772	4.96674302750008e-26	GM_DC	Egln3
3.50406761042081e-30	-3.09379930400177	0.065	0.595	7.38972818361645e-26	GM_DC	Clec12a
3.50543694179297e-30	3.39020975981677	0.432	0.036	7.39261596654719e-26	GM_DC	Ptk6
3.89044084507007e-30	-3.10558959964917	0.049	0.562	8.20455069816827e-26	GM_DC	Clec4b1
4.47539027974112e-30	-3.81418288829353	0.038	0.55	9.43815056094606e-26	GM_DC	Fpr2
9.1940076071168e-30	-3.16116955941665	0.059	0.58	1.93892426426486e-25	GM_DC	P2ry6
9.27559286084336e-30	3.75987717714189	0.449	0.048	1.95612977842326e-25	GM_DC	Slamf1
1.59119006744022e-29	-3.282799515199	0.054	0.559	3.35566073322468e-25	GM_DC	Mgst2
1.77618599160157e-29	-4.55140917663093	0.119	0.631	3.74579863768856e-25	GM_DC	Acod1
2.26349532643887e-29	-3.03040405328972	0.124	0.652	4.77348529392693e-25	GM_DC	Gpr171
3.52557344265741e-29	3.9434576909031	0.411	0.033	7.43508183322021e-25	GM_DC	Plek2
1.12584931161353e-28	-3.54817284171942	0.065	0.574	2.37430361326178e-24	GM_DC	Trem1
1.49687469629856e-28	-5.27794829305305	0.027	0.511	3.15675904702402e-24	GM_DC	Rnase2a
1.86616927323014e-28	-3.94127694295075	0.065	0.568	3.93556438031504e-24	GM_DC	Pdpn
3.79646856587436e-28	4.00550821449229	0.395	0.03	8.00637255857245e-24	GM_DC	Flt3
4.30289707161942e-28	-4.16499797446586	0.043	0.532	9.0743796343382e-24	GM_DC	F13a1
6.26478629651676e-28	-3.11459998097325	0.016	0.498	1.32118078207242e-23	GM_DC	Clec4a3
8.95840083773416e-28	4.11490227723475	0.373	0.021	1.88923715266976e-23	GM_DC	Srms
1.64550500737736e-27	-3.2862827163207	0.027	0.505	3.47020551005811e-23	GM_DC	Cd93
1.76276886405247e-27	-3.74438144326372	0.065	0.556	3.71750325740025e-23	GM_DC	Stab1
2.47638755336203e-27	-3.38799492508691	0.081	0.58	5.22245371128518e-23	GM_DC	Mmp19
3.06005814557312e-27	-3.13872786272942	0.07	0.559	6.45335662319915e-23	GM_DC	Adamtsl5
5.14163751284843e-27	3.60175509747415	0.578	0.183	1.0843199350846e-22	GM_DC	Pdlim4
6.6950253417591e-27	4.66968777940266	0.368	0.024	1.41191389432358e-22	GM_DC	Aoc1
7.41379174694262e-27	-3.38682972633974	0.508	0.868	1.56349454151273e-22	GM_DC	Thbs1
1.06474763084669e-26	-3.28665262013983	0.076	0.544	2.24544627869258e-22	GM_DC	Fzd7
1.44405122745958e-26	3.57163394979235	0.541	0.141	3.0453596335895e-22	GM_DC	Satb1
1.48326168436337e-26	-3.50703950014435	0.043	0.517	3.12805056615392e-22	GM_DC	S100a8
1.56057064287406e-26	-3.70687701577223	0.032	0.505	3.2910874287571e-22	GM_DC	Ly6i
3.35514719937838e-26	3.09307514545886	0.524	0.12	7.07566992876906e-22	GM_DC	Pla1a
4.08440658420358e-26	-4.38243885308937	0.049	0.511	8.61360504542692e-22	GM_DC	Mrc1
9.63903574008147e-26	-4.35207191922953	0.059	0.526	2.03277624722578e-21	GM_DC	Pf4
1.79079080235032e-25	3.9727925325076	0.465	0.093	3.7765987230766e-21	GM_DC	Dpysl5
2.10324796745768e-25	-3.19128773856009	0.038	0.489	4.4355396385715e-21	GM_DC	Lair1
2.22723494035772e-25	-4.2549238395921	0.054	0.502	4.69701576572039e-21	GM_DC	Bhlhe41
2.57098728366484e-25	3.0824871720251	0.568	0.18	5.42195508252078e-21	GM_DC	Vsig10
1.09205958028615e-24	-3.04192061044986	0.049	0.505	2.30304444886546e-20	GM_DC	Cd300c2
1.26489167326683e-24	3.83564851412731	0.308	0.009	2.66753004975242e-20	GM_DC	Rerg
1.4025100758177e-24	-3.48326905291175	0.032	0.471	2.95775349889196e-20	GM_DC	Gna15
6.460398697436e-24	-3.27378364692549	0.054	0.492	1.36243348130228e-19	GM_DC	Rgl1
6.9542730497338e-24	3.15535031289889	0.568	0.204	1.46658664345836e-19	GM_DC	Plekhg2
1.38391177917811e-23	-3.42502158785147	0.076	0.52	2.91853155110872e-19	GM_DC	Rab3il1
6.21586029522099e-23	3.78637606106337	0.562	0.216	1.31086277765915e-18	GM_DC	Slc27a3
8.83469177305855e-23	-3.2165067508412	0.022	0.435	1.86314814802032e-18	GM_DC	Acp5
8.85161165034852e-23	3.11306266448664	0.53	0.171	1.866716380942e-18	GM_DC	Klhl8
1.45882749580417e-22	3.25051636598737	0.362	0.045	3.07652130590142e-18	GM_DC	Arhgap28
1.65333865335857e-22	3.73926598698086	0.568	0.222	3.48672588606789e-18	GM_DC	Scin
3.10722800021804e-22	3.43128865429159	0.314	0.021	6.55283312965982e-18	GM_DC	Rab26
7.68447940456242e-22	-3.20079619252965	0.038	0.444	1.62057986162817e-17	GM_DC	Clmp
7.87610280811029e-22	4.61324921457699	0.368	0.051	1.66099132120238e-17	GM_DC	Ceacam15
1.09090708415245e-21	-3.66612535361576	0.081	0.498	2.3006139497691e-17	GM_DC	Hcar2
3.81405557831226e-21	-3.53684055110298	0.022	0.408	8.04346180910272e-17	GM_DC	Tns1
4.4344016718035e-21	-3.23302244456991	0.038	0.432	9.35170968566641e-17	GM_DC	Ms4a6d
5.20061702165639e-21	-4.1103935315631	0.032	0.42	1.09675812369712e-16	GM_DC	Pmp22
6.98939168879537e-21	3.27228671907199	0.314	0.027	1.47399281325006e-16	GM_DC	Slco5a1
1.06244091456766e-20	3.2328784399353	0.6	0.276	2.24058164473174e-16	GM_DC	Zmynd15
1.09392688298217e-20	3.33537904693287	0.416	0.09	2.30698240352111e-16	GM_DC	Ndrg4
1.4259023810844e-20	3.39231742277876	0.459	0.123	3.0070855314689e-16	GM_DC	Tnfrsf4
1.614816320786e-20	-4.46101385488916	0.07	0.474	3.40548613890559e-16	GM_DC	Cxcl3
2.10873903586553e-20	3.25917784001889	0.314	0.033	4.44711975273681e-16	GM_DC	Slc25a29
2.4381031031379e-20	-3.56961773495248	0.324	0.691	5.14171563420752e-16	GM_DC	Cstdc4
3.55139306063324e-20	-3.02609089907117	0.081	0.474	7.48953282556944e-16	GM_DC	Tpcn2
7.4884546979339e-20	-3.00345059968582	0.059	0.444	1.57924021124728e-15	GM_DC	Slc16a10
1.42544177014155e-19	3.0992138469427	0.4	0.078	3.00611414905152e-15	GM_DC	Cd70
1.98284965103531e-19	3.32461366775315	0.692	0.447	4.18163162906836e-15	GM_DC	Pnkd
2.30820401008278e-19	-5.07927518905159	0.027	0.384	4.86777143686357e-15	GM_DC	Ly6a2
3.21902889698572e-19	3.22486238622987	0.249	0.009	6.78861004085319e-15	GM_DC	Fgf1
1.80340456817882e-18	-3.43871417612208	0.016	0.36	3.80319989383231e-14	GM_DC	Plpp3
5.13484161663135e-18	-3.46792967500105	0.038	0.39	1.08288674853139e-13	GM_DC	Fpr1
5.771854663149e-18	3.04075758043033	0.243	0.012	1.21722642991149e-13	GM_DC	Phf24
5.78740730360247e-18	3.65391387868698	0.341	0.06	1.22050632625673e-13	GM_DC	Dusp14
9.2913313511712e-18	4.10581569900872	0.368	0.078	1.9594488686485e-13	GM_DC	Clu
1.25075546903989e-17	-3.17778153463616	0.022	0.354	2.63771820865822e-13	GM_DC	Cd38
3.5567408654298e-17	-3.50441881825988	0.049	0.39	7.5008108111049e-13	GM_DC	Cav1
5.80658161577926e-17	3.47675452515579	0.303	0.045	1.22454999695169e-12	GM_DC	Septin4
9.73240454023954e-17	3.0485568201782	0.243	0.018	2.05246679349112e-12	GM_DC	Dscaml1
1.09173615682661e-16	-3.26552517431303	0.011	0.324	2.30236238113163e-12	GM_DC	Gal
1.11596898300453e-15	-3.85423164633595	0.043	0.354	2.35346698825826e-11	GM_DC	Hp
1.1304429297752e-15	-3.43246457103703	0.043	0.357	2.38399109460291e-11	GM_DC	Fcrls
2.33834749509324e-15	3.1423251513057	0.438	0.153	4.93134103240213e-11	GM_DC	Calcb
1.09639236396341e-13	-3.65277926879634	0.016	0.279	2.31218185636243e-09	GM_DC	Ctsk
2.57468635766615e-13	-4.30974891228333	0.011	0.267	5.42975605968215e-09	GM_DC	Nos2
3.62817626333269e-13	-3.42877813495459	0.097	0.396	7.65146092174231e-09	GM_DC	Pgf
4.5049849578215e-13	-3.29348890936253	0.022	0.279	9.50056277754977e-09	GM_DC	Htra3
1.28294785888196e-12	3.40354667945607	0.308	0.081	2.70560873959617e-08	GM_DC	Apol7c
1.7425779746201e-12	-3.09345091108994	0.081	0.36	3.67492269067633e-08	GM_DC	Hgfac
3.72209394922253e-12	3.13298342305418	0.157	0.006	7.8495239295154e-08	GM_DC	Scube1
2.43965667337397e-11	-3.25418897343988	0.027	0.261	5.14499195847837e-07	GM_DC	Il1f9
1.35656630701398e-10	-4.154838940539	0.049	0.279	2.86086268486178e-06	GM_DC	Apoe
3.56444300412552e-10	3.14061104022493	0.2	0.036	7.5170538514003e-06	GM_DC	Frzb
7.93215537598441e-10	-3.59891475965923	0.076	0.309	1.67281224724135e-05	GM_DC	Ccl4
5.06502949152209e-09	3.04579587796969	0.438	0.228	0.000106816406946709	GM_DC	Aldh1a2
1.04124063247675e-08	-6.57986064332198	0.059	0.249	0.000219587236983021	GM_DC	Saa3
1.23125559748512e-08	3.02991752269721	0.162	0.027	0.000259659492953638	GM_DC	Etnk2
2.18445530657244e-08	3.05863135701523	0.141	0.018	0.000460679779603061	GM_DC	Htra1
3.31283641635859e-08	3.23532990903266	0.443	0.273	0.000698644071845862	GM_DC	Csrp2
6.1928000131641e-08	-5.97362558827029	0.032	0.201	0.00130599959477618	GM_DC	Ccl24
6.65054836641926e-08	-3.62586067300983	0.092	0.291	0.00140253414499416	GM_DC	Ptx3
9.70950050103775e-07	-3.35900562078037	0.032	0.177	0.0204763656066385	GM_DC	Ccdc80
