## Supplementary tables for "scDual-Seq of *Toxoplasma gondii*-infected mouse bone marrow-derived dendritic cells reveals host cell heterogeneity and differential infection dynamics": supplementary_data_2.csv

ID	Description	setSize	enrichmentScore	NES	pvalue	p.adjust	qvalues	rank	leading_edge	core_enrichment
GO:2000379	positive regulation of reactive oxygen species metabolic process	6	0.840667718725387	2.19441808946316	0.000327041874522258	0.000327041874522258	0.112506955655047	12	tags=83%, list=11%, signal=79%	Acod1/Klf2/Pid1/Fpr2/Il1b
GO:0051336	regulation of hydrolase activity	12	-0.666401697488085	-2.30074860102716	0.000353191095641031	0.000353191095641031	0.112506955655047	25	tags=67%, list=22%, signal=58%	Ripk2/Hip1/Fyn/Cx3cl1/Pparg/Cdh1/Ccl24/Serpina3g
GO:0009617	response to bacterium	17	0.584689630752671	2.24597355541783	0.000422288841408538	0.000422288841408538	0.112506955655047	29	tags=65%, list=26%, signal=57%	Clec4e/Acod1/Cxcl3/Mndal/Clec4d/Fpr2/Il1b/Cd14/Naip2/Abca1/Axl
GO:0051345	positive regulation of hydrolase activity	8	-0.762282127958229	-2.21371605681903	0.00047844966866703	0.00047844966866703	0.112506955655047	25	tags=75%, list=22%, signal=63%	Ripk2/Hip1/Fyn/Cx3cl1/Pparg/Ccl24
GO:0010038	response to metal ion	3	-0.954545454545455	-1.91334000648032	0.000678305761655543	0.000678305761655543	0.112506955655047	9	tags=100%, list=8%, signal=95%	Pparg/Cdh1
GO:0071241	cellular response to inorganic substance	3	-0.954545454545455	-1.91334000648032	0.000678305761655543	0.000678305761655543	0.112506955655047	9	tags=100%, list=8%, signal=95%	Pparg/Cdh1
GO:0071248	cellular response to metal ion	3	-0.954545454545455	-1.91334000648032	0.000678305761655543	0.000678305761655543	0.112506955655047	9	tags=100%, list=8%, signal=95%	Pparg/Cdh1
GO:0035456	response to interferon-beta	4	0.862385321100917	1.91078976072769	0.00205358112791862	0.00205358112791862	0.261486562749602	19	tags=100%, list=17%, signal=86%	Acod1/Mndal/Ikbke/Ifi203
GO:0002695	negative regulation of leukocyte activation	7	-0.732042219381803	-2.01145124309093	0.00225215081243991	0.00225215081243991	0.261486562749602	14	tags=71%, list=12%, signal=67%	Cx3cl1/Socs1/Hfe/Pparg/Lag3
GO:0050866	negative regulation of cell activation	7	-0.732042219381803	-2.01145124309093	0.00225215081243991	0.00225215081243991	0.261486562749602	14	tags=71%, list=12%, signal=67%	Cx3cl1/Socs1/Hfe/Pparg/Lag3
GO:0052547	regulation of peptidase activity	7	-0.719016412723459	-1.975659898956	0.00333167358241539	0.00333167358241539	0.279963162220231	25	tags=86%, list=22%, signal=71%	Ripk2/Hip1/Fyn/Pparg/Cdh1/Serpina3g
GO:0052548	regulation of endopeptidase activity	7	-0.719016412723459	-1.975659898956	0.00333167358241539	0.00333167358241539	0.279963162220231	25	tags=86%, list=22%, signal=71%	Ripk2/Hip1/Fyn/Pparg/Cdh1/Serpina3g
GO:0098609	cell-cell adhesion	17	-0.52243314099206	-2.00504294171576	0.00333451733190317	0.00333451733190317	0.279963162220231	50	tags=88%, list=44%, signal=58%	Xbp1/Il6st/Stat5a/Selplg/Coro1a/Ptpn2/Adam8/Palld/Ripk2/Olr1/Cx3cl1/Socs1/Hfe/Cdh1/Lag3
GO:0030155	regulation of cell adhesion	15	-0.560265465114617	-2.04270567965725	0.00350337144375433	0.00350337144375433	0.279963162220231	50	tags=93%, list=44%, signal=60%	Xbp1/Il6st/Stat5a/Tgm2/Coro1a/Ptpn2/Adam8/Ripk2/Cx3cl1/Socs1/Csf1/Hfe/Cdh1/Lag3
GO:2000377	regulation of reactive oxygen species metabolic process	8	0.681889007511802	1.99776308461386	0.00361693115289057	0.00361693115289057	0.279963162220231	12	tags=62%, list=11%, signal=60%	Acod1/Klf2/Pid1/Fpr2/Il1b
GO:0030336	negative regulation of cell migration	3	-0.909090909090909	-1.8222285776003	0.00506370477278529	0.00506370477278529	0.287514405685751	14	tags=100%, list=12%, signal=90%	Pparg/Cdh1
GO:0051271	negative regulation of cellular component movement	3	-0.909090909090909	-1.8222285776003	0.00506370477278529	0.00506370477278529	0.287514405685751	14	tags=100%, list=12%, signal=90%	Pparg/Cdh1
GO:1903975	regulation of glial cell migration	3	-0.909090909090909	-1.8222285776003	0.00506370477278529	0.00506370477278529	0.287514405685751	14	tags=100%, list=12%, signal=90%	Csf1/Gpr183
GO:2000146	negative regulation of cell motility	3	-0.909090909090909	-1.8222285776003	0.00506370477278529	0.00506370477278529	0.287514405685751	14	tags=100%, list=12%, signal=90%	Pparg/Cdh1
GO:0050776	regulation of immune response	22	0.454969185300954	1.87354956505682	0.00517659274359973	0.00517659274359973	0.287514405685751	14	tags=41%, list=12%, signal=45%	Clec4e/Acod1/Mndal/Cd38/Clec4d/Fpr2/Il1b/Ikbke/Fyb
GO:0007162	negative regulation of cell adhesion	6	-0.719626168224299	-1.84966789417643	0.00589369190606272	0.00589369190606272	0.287514405685751	37	tags=100%, list=33%, signal=71%	Adam8/Socs1/Hfe/Cdh1/Lag3
GO:0022408	negative regulation of cell-cell adhesion	6	-0.719626168224299	-1.84966789417643	0.00589369190606272	0.00589369190606272	0.287514405685751	37	tags=100%, list=33%, signal=71%	Adam8/Socs1/Hfe/Cdh1/Lag3
GO:0050790	regulation of catalytic activity	25	-0.438321117293513	-1.94675408921221	0.0065103919639925	0.0065103919639925	0.287514405685751	25	tags=48%, list=22%, signal=48%	Adam8/Ripk2/Hip1/Fyn/Dusp5/Cx3cl1/Socs1/Csf1/Pparg/Cdh1/Ccl24/Serpina3g
GO:0010950	positive regulation of endopeptidase activity	4	-0.81651376146789	-1.82273205454538	0.00657667579235511	0.00657667579235511	0.287514405685751	25	tags=100%, list=22%, signal=81%	Hip1/Fyn/Pparg
GO:0010952	positive regulation of peptidase activity	4	-0.81651376146789	-1.82273205454538	0.00657667579235511	0.00657667579235511	0.287514405685751	25	tags=100%, list=22%, signal=81%	Hip1/Fyn/Pparg
GO:2001056	positive regulation of cysteine-type endopeptidase activity	4	-0.81651376146789	-1.82273205454538	0.00657667579235511	0.00657667579235511	0.287514405685751	25	tags=100%, list=22%, signal=81%	Hip1/Fyn/Pparg
GO:0098656	anion transmembrane transport	6	0.738317757009346	1.92725116673883	0.00705601065182171	0.00705601065182171	0.287514405685751	34	tags=100%, list=30%, signal=74%	Pid1/Il1b/Slc38a6/Abca1/Abcc5/Slc7a11
GO:0002764	immune response-regulating signaling pathway	8	0.652174326104327	1.91070655058418	0.00734191771800312	0.00734191771800312	0.287514405685751	14	tags=62%, list=12%, signal=59%	Clec4e/Cd38/Clec4d/Fpr2/Fyb
GO:0002768	immune response-regulating cell surface receptor signaling pathway	8	0.652174326104327	1.91070655058418	0.00734191771800312	0.00734191771800312	0.287514405685751	14	tags=62%, list=12%, signal=59%	Clec4e/Cd38/Clec4d/Fpr2/Fyb
GO:0008643	carbohydrate transport	3	0.890909090909091	1.79967511632146	0.00742897603086482	0.00742897603086482	0.287514405685751	15	tags=100%, list=13%, signal=89%	Pid1/Il1b/Slc2a6
GO:0022407	regulation of cell-cell adhesion	13	-0.53563808565991	-1.88937744031193	0.00903431264643892	0.00903431264643892	0.320907483394754	50	tags=92%, list=44%, signal=58%	Xbp1/Il6st/Stat5a/Coro1a/Ptpn2/Adam8/Ripk2/Cx3cl1/Socs1/Hfe/Cdh1/Lag3
GO:0044093	positive regulation of molecular function	19	-0.468856070113494	-1.89259647975018	0.00913190403573464	0.00913190403573464	0.320907483394754	33	tags=58%, list=29%, signal=49%	Glrx/Adam8/Ripk2/Hip1/Fyn/Cx3cl1/Socs1/Csf1/Hfe/Pparg/Ccl24
GO:0002573	myeloid leukocyte differentiation	8	-0.657142857142857	-1.908384889434	0.00917191089313073	0.00917191089313073	0.320907483394754	45	tags=100%, list=40%, signal=65%	Stat5a/Ptpn2/Adam8/Batf3/Csf1/Pparg/Gpr183
GO:0002253	activation of immune response	9	0.613796159451018	1.8768864229004	0.00967377499807394	0.00967377499807394	0.320907483394754	19	tags=67%, list=17%, signal=60%	Mndal/Cd38/Fpr2/Il1b/Fyb/Ifi203
GO:0045861	negative regulation of proteolysis	4	-0.793361462088686	-1.7710483717878	0.00967377499807394	0.00967377499807394	0.320907483394754	9	tags=75%, list=8%, signal=72%	Hfe/Cdh1/Serpina3g
