## Supplementary tables for "scDual-Seq of *Toxoplasma gondii*-infected mouse bone marrow-derived dendritic cells reveals host cell heterogeneity and differential infection dynamics": supplementary_data_3.csv

ensembl_gene_id	external_gene_name	description	gene_biotype	species	co-expression_cluster
ENSMUSG00000041859	Mcm3	minichromosome maintenance complex component 3 [Source:MGI Symbol,Acc:MGI:101845]	protein_coding	mouse	1
ENSMUSG00000093963	Gm21909	predicted gene, 21909 [Source:MGI Symbol,Acc:MGI:5434073]	unprocessed_pseudogene	mouse	1
ENSMUSG00000025980	Hspd1	heat shock protein 1 (chaperonin) [Source:MGI Symbol,Acc:MGI:96242]	protein_coding	mouse	1
ENSMUSG00000103424	Gm37535	predicted gene, 37535 [Source:MGI Symbol,Acc:MGI:5610763]	TEC	mouse	10
ENSMUSG00000026238	Ptma	prothymosin alpha [Source:MGI Symbol,Acc:MGI:97803]	protein_coding	mouse	1
ENSMUSG00000026281	Dtymk	deoxythymidylate kinase [Source:MGI Symbol,Acc:MGI:108396]	protein_coding	mouse	1
ENSMUSG00000026305	Lrrfip1	leucine rich repeat (in FLII) interacting protein 1 [Source:MGI Symbol,Acc:MGI:1342770]	protein_coding	mouse	9
ENSMUSG00000092572	Serpinb10	serine (or cysteine) peptidase inhibitor, clade B (ovalbumin), member 10 [Source:MGI Symbol,Acc:MGI:2138648]	polymorphic_pseudogene	mouse	3
ENSMUSG00000094651	Gal3st2	galactose-3-O-sulfotransferase 2 [Source:MGI Symbol,Acc:MGI:2685834]	protein_coding	mouse	9
ENSMUSG00000040713	Creg1	cellular repressor of E1A-stimulated genes 1 [Source:MGI Symbol,Acc:MGI:1344382]	protein_coding	mouse	1
ENSMUSG00000058715	Fcer1g	Fc receptor, IgE, high affinity I, gamma polypeptide [Source:MGI Symbol,Acc:MGI:95496]	protein_coding	mouse	1
ENSMUSG00000039997	Ifi203	interferon activated gene 203 [Source:MGI Symbol,Acc:MGI:96428]	protein_coding	mouse	6
ENSMUSG00000066677	Ifi208	interferon activated gene 208 [Source:MGI Symbol,Acc:MGI:2442822]	protein_coding	mouse	6
ENSMUSG00000015094	Npdc1	neural proliferation, differentiation and control 1 [Source:MGI Symbol,Acc:MGI:1099802]	protein_coding	mouse	9
ENSMUSG00000026726	Cubn	cubilin (intrinsic factor-cobalamin receptor) [Source:MGI Symbol,Acc:MGI:1931256]	protein_coding	mouse	2
ENSMUSG00000070719	Pla2g4d	phospholipase A2, group IVD [Source:MGI Symbol,Acc:MGI:1925640]	protein_coding	mouse	8
ENSMUSG00000084140	Gm14000	predicted gene 14000 [Source:MGI Symbol,Acc:MGI:3650179]	processed_pseudogene	mouse	9
ENSMUSG00000001768	Rin2	Ras and Rab interactor 2 [Source:MGI Symbol,Acc:MGI:1921280]	protein_coding	mouse	1
ENSMUSG00000027273	Snap25	synaptosomal-associated protein 25 [Source:MGI Symbol,Acc:MGI:98331]	protein_coding	mouse	8
ENSMUSG00000027398	Il1b	interleukin 1 beta [Source:MGI Symbol,Acc:MGI:96543]	protein_coding	mouse	1
ENSMUSG00000015340	Cybb	cytochrome b-245, beta polypeptide [Source:MGI Symbol,Acc:MGI:88574]	protein_coding	mouse	1
ENSMUSG00000031349	Nsdhl	NAD(P) dependent steroid dehydrogenase-like [Source:MGI Symbol,Acc:MGI:1099438]	protein_coding	mouse	1
ENSMUSG00000084289	Gm6977	predicted gene 6977 [Source:MGI Symbol,Acc:MGI:3647597]	processed_pseudogene	mouse	1
ENSMUSG00000096056	Gm21986	predicted gene 21986 [Source:MGI Symbol,Acc:MGI:5439455]	lncRNA	mouse	14
ENSMUSG00000082669	Gm5393	predicted pseudogene 5393 [Source:MGI Symbol,Acc:MGI:3642996]	processed_pseudogene	mouse	13
ENSMUSG00000083646	Gm6088	predicted gene 6088 [Source:MGI Symbol,Acc:MGI:3647646]	processed_pseudogene	mouse	5
ENSMUSG00000027676	Ccdc39	coiled-coil domain containing 39 [Source:MGI Symbol,Acc:MGI:1289263]	protein_coding	mouse	12
ENSMUSG00000027737	Slc7a11	solute carrier family 7 (cationic amino acid transporter, y+ system), member 11 [Source:MGI Symbol,Acc:MGI:1347355]	protein_coding	mouse	1
ENSMUSG00000003382	Etv3	ets variant 3 [Source:MGI Symbol,Acc:MGI:1350926]	protein_coding	mouse	9
ENSMUSG00000094392	Gm3788	predicted gene 3788 [Source:MGI Symbol,Acc:MGI:3781961]	processed_pseudogene	mouse	12
ENSMUSG00000014599	Csf1	colony stimulating factor 1 (macrophage) [Source:MGI Symbol,Acc:MGI:1339753]	protein_coding	mouse	11
ENSMUSG00000027849	Syt6	synaptotagmin VI [Source:MGI Symbol,Acc:MGI:1859544]	protein_coding	mouse	4
ENSMUSG00000040809	Chil3	chitinase-like 3 [Source:MGI Symbol,Acc:MGI:1330860]	protein_coding	mouse	1
ENSMUSG00000044468	Tent5c	terminal nucleotidyltransferase 5C [Source:MGI Symbol,Acc:MGI:1921895]	protein_coding	mouse	9
ENSMUSG00000063779	Chil4	chitinase-like 4 [Source:MGI Symbol,Acc:MGI:1341098]	protein_coding	mouse	1
ENSMUSG00000104855	Gm43709	predicted gene 43709 [Source:MGI Symbol,Acc:MGI:5663846]	unprocessed_pseudogene	mouse	8
ENSMUSG00000105436	Gm43212	predicted gene 43212 [Source:MGI Symbol,Acc:MGI:5663349]	unprocessed_pseudogene	mouse	10
ENSMUSG00000027977	Ndst3	N-deacetylase/N-sulfotransferase (heparan glucosaminyl) 3 [Source:MGI Symbol,Acc:MGI:1932544]	protein_coding	mouse	13
ENSMUSG00000028333	Anp32b	acidic (leucine-rich) nuclear phosphoprotein 32 family, member B [Source:MGI Symbol,Acc:MGI:1914878]	protein_coding	mouse	1
ENSMUSG00000028367	Txn1	thioredoxin 1 [Source:MGI Symbol,Acc:MGI:98874]	protein_coding	mouse	1
ENSMUSG00000028691	Prdx1	peroxiredoxin 1 [Source:MGI Symbol,Acc:MGI:99523]	protein_coding	mouse	1
ENSMUSG00000033379	Atp6v0b	ATPase, H+ transporting, lysosomal V0 subunit B [Source:MGI Symbol,Acc:MGI:1890510]	protein_coding	mouse	1
ENSMUSG00000080142	Gm12838	predicted gene 12838 [Source:MGI Symbol,Acc:MGI:3649431]	processed_pseudogene	mouse	1
ENSMUSG00000028626	Col9a2	collagen, type IX, alpha 2 [Source:MGI Symbol,Acc:MGI:88466]	protein_coding	mouse	12
ENSMUSG00000028656	Cap1	CAP, adenylate cyclase-associated protein 1 (yeast) [Source:MGI Symbol,Acc:MGI:88262]	protein_coding	mouse	9
ENSMUSG00000043924	Ncmap	noncompact myelin associated protein [Source:MGI Symbol,Acc:MGI:2444888]	protein_coding	mouse	12
ENSMUSG00000049649	Gpr3	G-protein coupled receptor 3 [Source:MGI Symbol,Acc:MGI:101908]	protein_coding	mouse	8
ENSMUSG00000073753	Gm10571	predicted gene 10571 [Source:MGI Symbol,Acc:MGI:3708701]	pseudogene	mouse	6
ENSMUSG00000082498	Gm12937	predicted gene 12937 [Source:MGI Symbol,Acc:MGI:3650044]	processed_pseudogene	mouse	8
ENSMUSG00000028961	Pgd	phosphogluconate dehydrogenase [Source:MGI Symbol,Acc:MGI:97553]	protein_coding	mouse	1
ENSMUSG00000105062	Gm43113	predicted gene 43113 [Source:MGI Symbol,Acc:MGI:5663250]	lncRNA	mouse	2
ENSMUSG00000106158	Gm43216	predicted gene 43216 [Source:MGI Symbol,Acc:MGI:5663353]	TEC	mouse	3
ENSMUSG00000005103	Wdr1	WD repeat domain 1 [Source:MGI Symbol,Acc:MGI:1337100]	protein_coding	mouse	9
ENSMUSG00000029084	Cd38	CD38 antigen [Source:MGI Symbol,Acc:MGI:107474]	protein_coding	mouse	4
ENSMUSG00000085234	Gm15614	predicted gene 15614 [Source:MGI Symbol,Acc:MGI:3783059]	lncRNA	mouse	14
ENSMUSG00000029247	Paics	phosphoribosylaminoimidazole carboxylase, phosphoribosylaminoribosylaminoimidazole, succinocarboxamide synthetase [Source:MGI Symbol,Acc:MGI:1914304]	protein_coding	mouse	1
ENSMUSG00000029379	Cxcl3	chemokine (C-X-C motif) ligand 3 [Source:MGI Symbol,Acc:MGI:3037818]	protein_coding	mouse	3
ENSMUSG00000048163	Selplg	selectin, platelet (p-selectin) ligand [Source:MGI Symbol,Acc:MGI:106689]	protein_coding	mouse	9
ENSMUSG00000004814	Ccl24	chemokine (C-C motif) ligand 24 [Source:MGI Symbol,Acc:MGI:1928953]	protein_coding	mouse	14
ENSMUSG00000029580	Actb	actin, beta [Source:MGI Symbol,Acc:MGI:87904]	protein_coding	mouse	9
ENSMUSG00000047735	Samd9l	sterile alpha motif domain containing 9-like [Source:MGI Symbol,Acc:MGI:1343184]	protein_coding	mouse	1
ENSMUSG00000060063	Alox5ap	arachidonate 5-lipoxygenase activating protein [Source:MGI Symbol,Acc:MGI:107505]	protein_coding	mouse	1
ENSMUSG00000083012	Fam220a	family with sequence similarity 220, member A [Source:MGI Symbol,Acc:MGI:1914488]	protein_coding	mouse	9
ENSMUSG00000118332	Fam220a	family with sequence similarity 220, member A [Source:MGI Symbol,Acc:MGI:1914488]	protein_coding	mouse	9
ENSMUSG00000029552	Tes	testis derived transcript [Source:MGI Symbol,Acc:MGI:105081]	protein_coding	mouse	9
ENSMUSG00000029771	Irf5	interferon regulatory factor 5 [Source:MGI Symbol,Acc:MGI:1350924]	protein_coding	mouse	9
ENSMUSG00000045514	Olfr460	olfactory receptor 460 [Source:MGI Symbol,Acc:MGI:3030294]	protein_coding	mouse	2
ENSMUSG00000029860	Zyx	zyxin [Source:MGI Symbol,Acc:MGI:103072]	protein_coding	mouse	9
ENSMUSG00000029998	Pcyox1	prenylcysteine oxidase 1 [Source:MGI Symbol,Acc:MGI:1914131]	protein_coding	mouse	1
ENSMUSG00000108184	Gm44198	predicted gene, 44198 [Source:MGI Symbol,Acc:MGI:5690590]	TEC	mouse	12
ENSMUSG00000000440	Pparg	peroxisome proliferator activated receptor gamma [Source:MGI Symbol,Acc:MGI:97747]	protein_coding	mouse	12
ENSMUSG00000023349	Clec4n	C-type lectin domain family 4, member n [Source:MGI Symbol,Acc:MGI:1861231]	protein_coding	mouse	1
ENSMUSG00000030122	Ptms	parathymosin [Source:MGI Symbol,Acc:MGI:1916452]	protein_coding	mouse	1
ENSMUSG00000030124	Lag3	lymphocyte-activation gene 3 [Source:MGI Symbol,Acc:MGI:106588]	protein_coding	mouse	13
ENSMUSG00000030142	Clec4e	C-type lectin domain family 4, member e [Source:MGI Symbol,Acc:MGI:1861232]	protein_coding	mouse	1
ENSMUSG00000030144	Clec4d	C-type lectin domain family 4, member d [Source:MGI Symbol,Acc:MGI:1298389]	protein_coding	mouse	1
ENSMUSG00000030401	Rtn2	reticulon 2 (Z-band associated protein) [Source:MGI Symbol,Acc:MGI:107612]	protein_coding	mouse	14
ENSMUSG00000020420	Zfp607a	zinc finger protein 607A [Source:MGI Symbol,Acc:MGI:3584526]	protein_coding	mouse	5
ENSMUSG00000044786	Zfp36	zinc finger protein 36 [Source:MGI Symbol,Acc:MGI:99180]	protein_coding	mouse	9
ENSMUSG00000108476	Gm44974	predicted gene 44974 [Source:MGI Symbol,Acc:MGI:5753550]	TEC	mouse	12
ENSMUSG00000109110	Gm45014	predicted gene 45014 [Source:MGI Symbol,Acc:MGI:5753590]	lncRNA	mouse	11
ENSMUSG00000041343	Ankrd42	ankyrin repeat domain 42 [Source:MGI Symbol,Acc:MGI:1921095]	protein_coding	mouse	14
ENSMUSG00000049583	Grm5	glutamate receptor, metabotropic 5 [Source:MGI Symbol,Acc:MGI:1351342]	protein_coding	mouse	4
ENSMUSG00000062542	Syt9	synaptotagmin IX [Source:MGI Symbol,Acc:MGI:1926373]	protein_coding	mouse	4
ENSMUSG00000030707	Coro1a	coronin, actin binding protein 1A [Source:MGI Symbol,Acc:MGI:1345961]	protein_coding	mouse	9
ENSMUSG00000030769	Slc5a11	solute carrier family 5 (sodium/glucose cotransporter), member 11 [Source:MGI Symbol,Acc:MGI:1919316]	protein_coding	mouse	14
ENSMUSG00000035004	Igsf6	immunoglobulin superfamily, member 6 [Source:MGI Symbol,Acc:MGI:1891393]	protein_coding	mouse	1
ENSMUSG00000041836	Ptpre	protein tyrosine phosphatase, receptor type, E [Source:MGI Symbol,Acc:MGI:97813]	protein_coding	mouse	1
ENSMUSG00000047721	Bola2	bolA-like 2 (E. coli) [Source:MGI Symbol,Acc:MGI:1913412]	protein_coding	mouse	1
ENSMUSG00000007891	Ctsd	cathepsin D [Source:MGI Symbol,Acc:MGI:88562]	protein_coding	mouse	1
ENSMUSG00000019970	Sgk1	serum/glucocorticoid regulated kinase 1 [Source:MGI Symbol,Acc:MGI:1340062]	protein_coding	mouse	1
ENSMUSG00000037455	Slc18b1	solute carrier family 18, subfamily B, member 1 [Source:MGI Symbol,Acc:MGI:1923556]	protein_coding	mouse	5
ENSMUSG00000039497	Dse	dermatan sulfate epimerase [Source:MGI Symbol,Acc:MGI:2443455]	protein_coding	mouse	2
ENSMUSG00000111213	Gm47867	predicted gene, 47867 [Source:MGI Symbol,Acc:MGI:6097086]	processed_pseudogene	mouse	12
ENSMUSG00000033307	Mif	macrophage migration inhibitory factor (glycosylation-inhibiting factor) [Source:MGI Symbol,Acc:MGI:96982]	protein_coding	mouse	1
ENSMUSG00000020163	Uqcr11	ubiquinol-cytochrome c reductase, complex III subunit XI [Source:MGI Symbol,Acc:MGI:1913844]	protein_coding	mouse	1
ENSMUSG00000112350	Gm47697	predicted gene, 47697 [Source:MGI Symbol,Acc:MGI:6096808]	lncRNA	mouse	11
ENSMUSG00000069516	Lyz2	lysozyme 2 [Source:MGI Symbol,Acc:MGI:96897]	protein_coding	mouse	1
ENSMUSG00000098139	Gm26988	predicted gene, 26988 [Source:MGI Symbol,Acc:MGI:5504103]	processed_pseudogene	mouse	9
ENSMUSG00000097372	Gm26876	predicted gene, 26876 [Source:MGI Symbol,Acc:MGI:5477370]	lncRNA	mouse	5
ENSMUSG00000031490	Eif4ebp1	eukaryotic translation initiation factor 4E binding protein 1 [Source:MGI Symbol,Acc:MGI:103267]	protein_coding	mouse	1
ENSMUSG00000025044	Msr1	macrophage scavenger receptor 1 [Source:MGI Symbol,Acc:MGI:98257]	protein_coding	mouse	1
ENSMUSG00000015568	Lpl	lipoprotein lipase [Source:MGI Symbol,Acc:MGI:96820]	protein_coding	mouse	1
ENSMUSG00000025591	Tma16	translation machinery associated 16 [Source:MGI Symbol,Acc:MGI:1913532]	protein_coding	mouse	7
ENSMUSG00000000303	Cdh1	cadherin 1 [Source:MGI Symbol,Acc:MGI:88354]	protein_coding	mouse	10
ENSMUSG00000031737	Irx5	Iroquois homeobox 5 [Source:MGI Symbol,Acc:MGI:1859086]	protein_coding	mouse	13
ENSMUSG00000097500	Gm26537	predicted gene, 26537 [Source:MGI Symbol,Acc:MGI:5477031]	lncRNA	mouse	1
ENSMUSG00000114349	Gm7591	predicted gene 7591 [Source:MGI Symbol,Acc:MGI:3644074]	processed_pseudogene	mouse	9
ENSMUSG00000050335	Lgals3	lectin, galactose binding, soluble 3 [Source:MGI Symbol,Acc:MGI:96778]	protein_coding	mouse	1
ENSMUSG00000072596	Ear2	eosinophil-associated, ribonuclease A family, member 2 [Source:MGI Symbol,Acc:MGI:108020]	protein_coding	mouse	1
ENSMUSG00000114996	Gm48958	predicted gene, 48958 [Source:MGI Symbol,Acc:MGI:6118289]	TEC	mouse	2
ENSMUSG00000021996	Esd	esterase D/formylglutathione hydrolase [Source:MGI Symbol,Acc:MGI:95421]	protein_coding	mouse	1
ENSMUSG00000114500	Gm8983	predicted gene 8983 [Source:MGI Symbol,Acc:MGI:3644468]	processed_pseudogene	mouse	4
ENSMUSG00000022126	Acod1	aconitate decarboxylase 1 [Source:MGI Symbol,Acc:MGI:103206]	protein_coding	mouse	2
ENSMUSG00000096981	Gm16845	predicted gene, 16845 [Source:MGI Symbol,Acc:MGI:4439769]	lncRNA	mouse	5
ENSMUSG00000032412	Atp1b3	ATPase, Na+/K+ transporting, beta 3 polypeptide [Source:MGI Symbol,Acc:MGI:107788]	protein_coding	mouse	1
ENSMUSG00000100568	Gm29602	predicted gene 29602 [Source:MGI Symbol,Acc:MGI:5580308]	processed_pseudogene	mouse	14
ENSMUSG00000032578	Cish	cytokine inducible SH2-containing protein [Source:MGI Symbol,Acc:MGI:103159]	protein_coding	mouse	9
ENSMUSG00000062296	Trank1	tetratricopeptide repeat and ankyrin repeat containing 1 [Source:MGI Symbol,Acc:MGI:1341834]	protein_coding	mouse	14
ENSMUSG00000044949	Ubtd2	ubiquitin domain containing 2 [Source:MGI Symbol,Acc:MGI:2444752]	protein_coding	mouse	12
ENSMUSG00000096745	Gm12622	predicted gene 12622 [Source:MGI Symbol,Acc:MGI:3649877]	processed_pseudogene	mouse	9
ENSMUSG00000002059	Rab34	RAB34, member RAS oncogene family [Source:MGI Symbol,Acc:MGI:104606]	protein_coding	mouse	1
ENSMUSG00000018293	Pfn1	profilin 1 [Source:MGI Symbol,Acc:MGI:97549]	protein_coding	mouse	1
ENSMUSG00000081451	Gm12734	predicted gene 12734 [Source:MGI Symbol,Acc:MGI:3650213]	processed_pseudogene	mouse	1
ENSMUSG00000006931	P3h4	prolyl 3-hydroxylase family member 4 (non-enzymatic) [Source:MGI Symbol,Acc:MGI:1913430]	protein_coding	mouse	14
ENSMUSG00000034993	Vat1	vesicle amine transport 1 [Source:MGI Symbol,Acc:MGI:1349450]	protein_coding	mouse	1
ENSMUSG00000040592	Cd79b	CD79B antigen [Source:MGI Symbol,Acc:MGI:96431]	protein_coding	mouse	13
ENSMUSG00000081995	Gm11719	predicted gene 11719 [Source:MGI Symbol,Acc:MGI:3649217]	processed_pseudogene	mouse	4
ENSMUSG00000085154	C130046K22Rik	RIKEN cDNA C130046K22 gene [Source:MGI Symbol,Acc:MGI:3026935]	lncRNA	mouse	11
ENSMUSG00000053113	Socs3	suppressor of cytokine signaling 3 [Source:MGI Symbol,Acc:MGI:1201791]	protein_coding	mouse	1
ENSMUSG00000006611	Hfe	homeostatic iron regulator [Source:MGI Symbol,Acc:MGI:109191]	protein_coding	mouse	1
ENSMUSG00000021356	Irf4	interferon regulatory factor 4 [Source:MGI Symbol,Acc:MGI:1096873]	protein_coding	mouse	1
ENSMUSG00000055313	Pgbd1	piggyBac transposable element derived 1 [Source:MGI Symbol,Acc:MGI:2441675]	protein_coding	mouse	12
ENSMUSG00000113542	Gm19154	predicted gene, 19154 [Source:MGI Symbol,Acc:MGI:5011339]	processed_pseudogene	mouse	12
ENSMUSG00000021614	Vcan	versican [Source:MGI Symbol,Acc:MGI:102889]	protein_coding	mouse	1
ENSMUSG00000078945	Naip2	NLR family, apoptosis inhibitory protein 2 [Source:MGI Symbol,Acc:MGI:1298226]	protein_coding	mouse	1
ENSMUSG00000094796	BC147527	cDNA sequence BC147527 [Source:MGI Symbol,Acc:MGI:4840510]	protein_coding	mouse	6
ENSMUSG00000111978	Gm48268	predicted gene, 48268 [Source:MGI Symbol,Acc:MGI:6097692]	processed_pseudogene	mouse	10
ENSMUSG00000021061	Sptb	spectrin beta, erythrocytic [Source:MGI Symbol,Acc:MGI:98387]	protein_coding	mouse	1
ENSMUSG00000041481	Serpina3g	serine (or cysteine) peptidase inhibitor, clade A, member 3G [Source:MGI Symbol,Acc:MGI:105046]	protein_coding	mouse	14
ENSMUSG00000022148	Fyb	FYN binding protein [Source:MGI Symbol,Acc:MGI:1346327]	protein_coding	mouse	5
ENSMUSG00000113002	Gm48620	predicted gene, 48620 [Source:MGI Symbol,Acc:MGI:6098215]	unprocessed_pseudogene	mouse	13
ENSMUSG00000022372	Sla	src-like adaptor [Source:MGI Symbol,Acc:MGI:104295]	protein_coding	mouse	12
ENSMUSG00000022584	Ly6c2	lymphocyte antigen 6 complex, locus C2 [Source:MGI Symbol,Acc:MGI:3712069]	protein_coding	mouse	1
ENSMUSG00000079022	Col22a1	collagen, type XXII, alpha 1 [Source:MGI Symbol,Acc:MGI:1916950]	protein_coding	mouse	8
ENSMUSG00000115810	Gm49066	predicted gene, 49066 [Source:MGI Symbol,Acc:MGI:6118447]	lncRNA	mouse	2
ENSMUSG00000023004	Tuba1b	tubulin, alpha 1B [Source:MGI Symbol,Acc:MGI:107804]	protein_coding	mouse	1
ENSMUSG00000023169	Slc38a1	solute carrier family 38, member 1 [Source:MGI Symbol,Acc:MGI:2145895]	protein_coding	mouse	1
ENSMUSG00000064210	Ano6	anoctamin 6 [Source:MGI Symbol,Acc:MGI:2145890]	protein_coding	mouse	1
ENSMUSG00000005732	Ranbp1	RAN binding protein 1 [Source:MGI Symbol,Acc:MGI:96269]	protein_coding	mouse	1
ENSMUSG00000022540	Rogdi	rogdi homolog [Source:MGI Symbol,Acc:MGI:1913299]	protein_coding	mouse	1
ENSMUSG00000061397	Krt79	keratin 79 [Source:MGI Symbol,Acc:MGI:2385030]	protein_coding	mouse	12
ENSMUSG00000022822	Abcc5	ATP-binding cassette, sub-family C (CFTR/MRP), member 5 [Source:MGI Symbol,Acc:MGI:1351644]	protein_coding	mouse	1
ENSMUSG00000041205	Map6d1	MAP6 domain containing 1 [Source:MGI Symbol,Acc:MGI:3607784]	protein_coding	mouse	14
ENSMUSG00000047953	Gp5	glycoprotein 5 (platelet) [Source:MGI Symbol,Acc:MGI:1096363]	protein_coding	mouse	14
ENSMUSG00000098604	Gm27295	predicted gene, 27295 [Source:MGI Symbol,Acc:MGI:5530677]	snoRNA	mouse	3
ENSMUSG00000006818	Sod2	superoxide dismutase 2, mitochondrial [Source:MGI Symbol,Acc:MGI:98352]	protein_coding	mouse	1
ENSMUSG00000023861	Mpc1	mitochondrial pyruvate carrier 1 [Source:MGI Symbol,Acc:MGI:1915240]	protein_coding	mouse	9
ENSMUSG00000062609	Kcnj15	potassium inwardly-rectifying channel, subfamily J, member 15 [Source:MGI Symbol,Acc:MGI:1310000]	protein_coding	mouse	12
ENSMUSG00000043445	Pgp	phosphoglycolate phosphatase [Source:MGI Symbol,Acc:MGI:1914328]	protein_coding	mouse	1
ENSMUSG00000046070	Igfals	insulin-like growth factor binding protein, acid labile subunit [Source:MGI Symbol,Acc:MGI:107973]	protein_coding	mouse	2
ENSMUSG00000001525	Tubb5	tubulin, beta 5 class I [Source:MGI Symbol,Acc:MGI:107812]	protein_coding	mouse	1
ENSMUSG00000024300	Myo1f	myosin IF [Source:MGI Symbol,Acc:MGI:107711]	protein_coding	mouse	1
ENSMUSG00000036196	Slc26a8	solute carrier family 26, member 8 [Source:MGI Symbol,Acc:MGI:2385046]	protein_coding	mouse	10
ENSMUSG00000098291	Mir6973a	microRNA 6973a [Source:MGI Symbol,Acc:MGI:5531349]	miRNA	mouse	11
ENSMUSG00000023913	Pla2g7	phospholipase A2, group VII (platelet-activating factor acetylhydrolase, plasma) [Source:MGI Symbol,Acc:MGI:1351327]	protein_coding	mouse	1
ENSMUSG00000024095	Hnrnpll	heterogeneous nuclear ribonucleoprotein L-like [Source:MGI Symbol,Acc:MGI:1919942]	protein_coding	mouse	1
ENSMUSG00000024486	Hbegf	heparin-binding EGF-like growth factor [Source:MGI Symbol,Acc:MGI:96070]	protein_coding	mouse	11
ENSMUSG00000051439	Cd14	CD14 antigen [Source:MGI Symbol,Acc:MGI:88318]	protein_coding	mouse	1
ENSMUSG00000117662	Gm4013	predicted gene 4013 [Source:MGI Symbol,Acc:MGI:3782187]	lncRNA	mouse	10
ENSMUSG00000024539	Ptpn2	protein tyrosine phosphatase, non-receptor type 2 [Source:MGI Symbol,Acc:MGI:97806]	protein_coding	mouse	1
ENSMUSG00000024558	Mapk4	mitogen-activated protein kinase 4 [Source:MGI Symbol,Acc:MGI:2444559]	protein_coding	mouse	11
ENSMUSG00000024661	Fth1	ferritin heavy polypeptide 1 [Source:MGI Symbol,Acc:MGI:95588]	protein_coding	mouse	1
ENSMUSG00000024772	Ehd1	EH-domain containing 1 [Source:MGI Symbol,Acc:MGI:1341878]	protein_coding	mouse	9
ENSMUSG00000024953	Prdx5	peroxiredoxin 5 [Source:MGI Symbol,Acc:MGI:1859821]	protein_coding	mouse	1
ENSMUSG00000024806	Mlana	melan-A [Source:MGI Symbol,Acc:MGI:108454]	protein_coding	mouse	13
ENSMUSG00000039982	Dtx4	deltex 4, E3 ubiquitin ligase [Source:MGI Symbol,Acc:MGI:2672905]	protein_coding	mouse	1
ENSMUSG00000046805	Mpeg1	macrophage expressed gene 1 [Source:MGI Symbol,Acc:MGI:1333743]	protein_coding	mouse	1
