## Supplementary tables for "scDual-Seq of *Toxoplasma gondii*-infected mouse bone marrow-derived dendritic cells reveals host cell heterogeneity and differential infection dynamics": supplementary_data_4.csv

ensembl_gene_id	source_id	description	gene_biotype	external_gene_name	co-expression_cluster
TGME49.202680	TGME49_202680-t26_1	peptidase M16, alpha subunit, putative	protein coding gene	N/A	1
TGME49.207080	TGME49_207080-t26_1	histone lysine acetyltransferase MYST-B	protein coding gene	MYSTB	10
TGME49.213800	TGME49_213800-t26_1	protein phosphatase 2b regulatory subunit, putative	protein coding gene	N/A	7
TGME49.200595	TGME49_200595-t26_1	hypothetical protein	protein coding gene	N/A	9
TGME49.201785	TGME49_201785-t26_1	hypothetical protein	protein coding gene	N/A	1
TGME49.205760	TGME49_205760-t26_1	membrane protein	protein coding gene	N/A	14
TGME49.207400	TGME49_207400-t26_1	hypothetical protein	protein coding gene	N/A	9
TGME49.207440	TGME49_207440-t26_1	ribosomal protein RPS4	protein coding gene	RPS4	1
TGME49.208450	TGME49_208450-t26_1	protease inhibitor PI2	protein coding gene	PI2	9
TGME49.211290	TGME49_211290-t26_1	rhoptry protein ROP15	protein coding gene	ROP15	1
TGME49.213610	TGME49_213610-t26_1	hypothetical protein	protein coding gene	N/A	1
TGME49.203310	TGME49_203310-t26_1	dense granule protein GRA7	protein coding gene	GRA7	9
TGME49.207020	TGME49_207020-t26_1	hypothetical protein	protein coding gene	N/A	4
TGME49.211040	TGME49_211040-t26_1	Sec61beta family protein	protein coding gene	N/A	1
TGME49.214545	TGME49_214545-t26_1	hypothetical protein	protein coding gene	N/A	4
TGME49.215960	TGME49_215960-t26_1	hypothetical protein	protein coding gene	N/A	1
TGME49.216270	TGME49_216270-t26_1	hypothetical protein	protein coding gene	N/A	11
TGME49.217182	TGME49_217182-t26_1	RNA-dependent RNA polymerase RDP	protein coding gene	N/A	1
TGME49.219810	TGME49_219810-t26_1	hypothetical protein	protein coding gene	N/A	9
TGME49.219840	TGME49_219840-t26_1	hypothetical protein	protein coding gene	N/A	1
TGME49.223845	TGME49_223845-t26_1	hypothetical protein	protein coding gene	N/A	12
TGME49.218290	TGME49_218290-t26_1	WD domain, G-beta repeat-containing protein	protein coding gene	N/A	12
TGME49.220190	TGME49_220190-t26_1	hypothetical protein	protein coding gene	N/A	2
TGME49.220950	TGME49_220950-t26_1	hypothetical protein	protein coding gene	N/A	9
TGME49.224170	TGME49_224170-t26_1	SAG-related sequence SRS60A	protein coding gene	SRS60A	4
TGME49.201780	TGME49_201780-t26_1	microneme protein MIC2	protein coding gene	MIC2	9
TGME49.202370	TGME49_202370-t26_1	T-complex protein 1, epsilon subunit (TCP-1-epsilon), putative	protein coding gene	N/A	1
TGME49.203500	TGME49_203500-t26_1	alanine dehydrogenase/pyridine nucleotide transhydrogenase domain-containing protein	protein coding gene	N/A	13
TGME49.207110	TGME49_207110-t26_1	hypothetical protein	protein coding gene	N/A	9
TGME49.227275	TGME49_227275-t26_1	hypothetical protein	protein coding gene	N/A	11
TGME49.228720	TGME49_228720-t26_1	hypothetical protein	protein coding gene	N/A	12
TGME49.231620	TGME49_231620-t26_1	hypothetical protein	protein coding gene	N/A	5
TGME49.233460	TGME49_233460-t26_1	SAG-related sequence SRS29B	protein coding gene	SAG1	9
TGME49.214850	TGME49_214850-t26_1	1-deoxy-D-xylulose 5-phosphate reductoisomerase, putative	protein coding gene	N/A	4
TGME49.219090	TGME49_219090-t26_1	hypothetical protein	protein coding gene	N/A	13
TGME49.220425	TGME49_220425-t26_1	tRNA-Arg	ncRNA gene	N/A	14
TGME49.224750	TGME49_224750-t26_1	SAG-related sequence SRS40F	protein coding gene	SRS40F	9
TGME49.225870	TGME49_225870-t26_1	hypothetical protein	protein coding gene	N/A	1
TGME49.227080	TGME49_227080-t26_1	hypothetical protein	protein coding gene	N/A	14
TGME49.227280	TGME49_227280-t26_1	dense granule protein GRA3	protein coding gene	GRA3	9
TGME49.227620	TGME49_227620-t26_1	dense granule protein GRA2	protein coding gene	GRA2	9
TGME49.228050	TGME49_228050-t26_1	hypothetical protein	protein coding gene	N/A	6
TGME49.234590	TGME49_234590-t26_1	hypothetical protein	protein coding gene	N/A	4
TGME49.235187	TGME49_235187-t26_1	hypothetical protein	protein coding gene	N/A	12
TGME49.236810	TGME49_236810-t26_1	tRNA-Leu	ncRNA gene	N/A	14
TGME49.214940	TGME49_214940-t26_1	MIC2-associated protein M2AP	protein coding gene	N/A	9
TGME49.215410	TGME49_215410-t26_1	DPCD family protein	protein coding gene	N/A	11
TGME49.217570	TGME49_217570-t26_1	ribosomal protein RPS27	protein coding gene	RPS27	1
TGME49.218450	TGME49_218450-t26_1	hypothetical protein	protein coding gene	N/A	8
TGME49.221430	TGME49_221430-t26_1	hypothetical protein	protein coding gene	N/A	14
TGME49.239880	TGME49_239880-t26_1	hypothetical protein	protein coding gene	N/A	4
TGME49.240060	TGME49_240060-t26_1	hypothetical protein	protein coding gene	N/A	9
TGME49.245670	TGME49_245670-t26_1	pyruvate dehydrogenase complex subunit PDH-E1Alpha	protein coding gene	PDHE1A	1
TGME49.246540	TGME49_246540-t26_1	cytochrome c1, heme protein	protein coding gene	N/A	1
TGME49.246670	TGME49_246670-t26_1	hypothetical protein	protein coding gene	N/A	14
TGME49.249980	TGME49_249980-t26_1	leucine rich repeat-containing protein	protein coding gene	N/A	12
TGME49.251930	TGME49_251930-t26_1	enoyl-acyl carrier reductase ENR	protein coding gene	ENR	1
TGME49.240200	TGME49_240200-t26_1	hypothetical protein	protein coding gene	N/A	2
TGME49.242320	TGME49_242320-t26_1	B-box zinc finger domain-containing protein	protein coding gene	N/A	12
TGME49.249720	TGME49_249720-t26_1	ATP synthase F0 subunit 9, putative	protein coding gene	N/A	1
TGME49.233480	TGME49_233480-t26_1	SAG-related sequence SRS29C	protein coding gene	SRS2	1
TGME49.239510	TGME49_239510-t26_1	hypothetical protein	protein coding gene	N/A	12
TGME49.253090	TGME49_253090-t26_1	DEAD/DEAH box helicase domain-containing protein	protein coding gene	N/A	9
TGME49.254760	TGME49_254760-t26_1	hypothetical protein	protein coding gene	N/A	5
TGME49.258660	TGME49_258660-t26_1	rhoptry protein ROP6	protein coding gene	ROP6	1
TGME49.258870	TGME49_258870-t26_1	hypothetical protein	protein coding gene	N/A	9
TGME49.260280	TGME49_260280-t26_1	hypothetical protein	protein coding gene	N/A	9
TGME49.261740	TGME49_261740-t26_1	hypothetical protein	protein coding gene	N/A	1
TGME49.262710	TGME49_262710-t26_1	Ctr copper transporter family protein	protein coding gene	N/A	1
TGME49.229330	TGME49_229330-t26_1	Cof family hydrolase subfamily protein	protein coding gene	N/A	14
TGME49.229480	TGME49_229480-t26_1	calcium binding protein precursor, putative	protein coding gene	N/A	1
TGME49.230170	TGME49_230170-t26_1	hypothetical protein	protein coding gene	N/A	7
TGME49.231630	TGME49_231630-t26_1	alveolin domain containing intermediate filament IMC4	protein coding gene	ALV4	1
TGME49.232955	TGME49_232955-t26_1	hypothetical protein	protein coding gene	N/A	10
TGME49.233200	TGME49_233200-t26_1	ubiquitin related modifier protein	protein coding gene	N/A	2
TGME49.235635	TGME49_235635-t26_1	hypothetical protein	protein coding gene	N/A	5
TGME49.256000	TGME49_256000-t26_1	endoplasmic reticulum retention receptor	protein coding gene	N/A	1
TGME49.260610	TGME49_260610-t26_1	methyltransferase	protein coding gene	N/A	5
TGME49.262750	TGME49_262750-t26_1	histone lysine methyltransferase, SET, putative	protein coding gene	N/A	13
TGME49.263800	TGME49_263800-t26_1	hypothetical protein	protein coding gene	N/A	2
TGME49.266070	TGME49_266070-t26_1	ribosomal protein RPL31	protein coding gene	RPL31	1
TGME49.266640	TGME49_266640-t26_1	Acetyl-coenzyme A synthetase 2, putative	protein coding gene	N/A	1
TGME49.269775	TGME49_269775-t26_1	hypothetical protein	protein coding gene	N/A	14
TGME49.271335	TGME49_271335-t26_1	hypothetical protein	protein coding gene	N/A	13
TGME49.276860	TGME49_276860-t26_1	hypothetical protein	protein coding gene	N/A	6
TGME49.241870	TGME49_241870-t26_1	tRNA ligase class I (E and Q), catalytic domain-containing protein	protein coding gene	N/A	3
TGME49.253790	TGME49_253790-t26_1	zinc finger (CCCH type) motif-containing protein	protein coding gene	N/A	14
TGME49.238210	TGME49_238210-t26_1	EGF family domain-containing protein	protein coding gene	N/A	11
TGME49.242340	TGME49_242340-t26_1	ribosomal protein RPS29	protein coding gene	RPS29	1
TGME49.242650	TGME49_242650-t26_1	hypothetical protein	protein coding gene	N/A	4
TGME49.248480	TGME49_248480-t26_1	ribosomal protein RPS9	protein coding gene	RPS9	1
TGME49.265120	TGME49_265120-t26_1	rhoptry neck protein, putative	protein coding gene	RON2L2	12
TGME49.266110	TGME49_266110-t26_1	DEAD/DEAH box helicase domain-containing protein	protein coding gene	N/A	3
TGME49.267110	TGME49_267110-t26_1	tRNA-Gln	ncRNA gene	N/A	2
TGME49.270250	TGME49_270250-t26_1	dense granule protein GRA1	protein coding gene	GRA1	1
TGME49.270820	TGME49_270820-t26_1	hypothetical protein	protein coding gene	N/A	14
TGME49.271037	TGME49_271037-t26_1	hypothetical protein	protein coding gene	N/A	9
TGME49.277080	TGME49_277080-t26_1	microneme protein MIC5	protein coding gene	MIC5	9
TGME49.278090	TGME49_278090-t26_1	Toxoplasma gondii family A protein	protein coding gene	N/A	13
TGME49.286270	TGME49_286270-t26_1	hypothetical protein	protein coding gene	N/A	1
TGME49.288380	TGME49_288380-t26_1	heat shock protein HSP90	protein coding gene	HSP90	1
TGME49.288970	TGME49_288970-t26_1	hypothetical protein	protein coding gene	N/A	12
TGME49.289060	TGME49_289060-t26_1	hypothetical protein	protein coding gene	N/A	2
TGME49.290720	TGME49_290720-t26_1	vacuolar proton translocating ATPase subunit, putative	protein coding gene	N/A	1
TGME49.291960	TGME49_291960-t26_1	rhoptry kinase family protein ROP40 (incomplete catalytic triad)	protein coding gene	ROP40	1
TGME49.257720	TGME49_257720-t26_1	proton ATPase, putative	protein coding gene	N/A	1
TGME49.258800	TGME49_258800-t26_1	rhoptry kinase family protein ROP31	protein coding gene	ROP31	4
TGME49.250340	TGME49_250340-t26_1	centrin 2	protein coding gene	N/A	1
TGME49.250710	TGME49_250710-t26_1	microneme protein MIC10	protein coding gene	MIC10	1
TGME49.251660	TGME49_251660-t26_1	hypothetical protein	protein coding gene	N/A	6
TGME49.254590	TGME49_254590-t26_1	hypothetical protein	protein coding gene	N/A	4
TGME49.257130	TGME49_257130-t26_1	zinc finger (CCCH type) motif-containing protein	protein coding gene	N/A	14
TGME49.258820	TGME49_258820-t26_1	hypothetical protein	protein coding gene	N/A	1
TGME49.259270	TGME49_259270-t26_1	SAG-related sequence SRS26E	protein coding gene	SRS26E	12
TGME49.260000	TGME49_260000-t26_1	hypothetical protein	protein coding gene	N/A	9
TGME49.260330	TGME49_260330-t26_1	hypothetical protein	protein coding gene	N/A	13
TGME49.286110	TGME49_286110-t26_1	hypothetical protein	protein coding gene	N/A	12
TGME49.286420	TGME49_286420-t26_1	elongation factor 1-alpha (EF-1-ALPHA), putative	protein coding gene	N/A	1
TGME49.293430	TGME49_293430-t26_1	hypothetical protein	protein coding gene	N/A	1
TGME49.295015	TGME49_295015-t26_1	patched family protein	protein coding gene	N/A	12
TGME49.297070	TGME49_297070-t26_1	hypothetical protein	protein coding gene	N/A	1
TGME49.297495	TGME49_297495-t26_1	hypothetical protein	protein coding gene	N/A	14
TGME49.301218	TGME49_301218-t26_1	hypothetical protein	protein coding gene	N/A	5
TGME49.311230	TGME49_311230-t26_1	hypothetical protein	protein coding gene	N/A	1
TGME49.309560	TGME49_309560-t26_1	nmda receptor glutamate-binding chain	protein coding gene	N/A	1
TGME49.310820	TGME49_310820-t26_1	SLU7 splicing factor, putative	protein coding gene	N/A	3
TGME49.314260	TGME49_314260-t26_1	hypothetical protein	protein coding gene	N/A	1
TGME49.315200	TGME49_315200-t26_1	tRNA-Gln	ncRNA gene	N/A	14
TGME49.315210	TGME49_315210-t26_1	rhoptry protein, putative	protein coding gene	N/A	1
TGME49.318230	TGME49_318230-t26_1	phosphoglycerate kinase PGKI	protein coding gene	PGKI	1
TGME49.457990	TGME49_457990-t26_1	28S ribosomal RNA	ncRNA gene	N/A	1
TGME49.459180	TGME49_459180-t26_1	28S ribosomal RNA	ncRNA gene	N/A	1
TGME49.459360	TGME49_459360-t26_1	28S ribosomal RNA	ncRNA gene	N/A	1
TGME49.460030	TGME49_460030-t26_1	28S ribosomal RNA	ncRNA gene	N/A	1
TGME49.262730	TGME49_262730-t26_1	rhoptry protein ROP16	protein coding gene	ROP16	1
TGME49.264805	TGME49_264805-t26_1	hypothetical protein	protein coding gene	N/A	12
TGME49.266890	TGME49_266890-t26_1	hypothetical protein	protein coding gene	N/A	1
TGME49.269980	TGME49_269980-t26_1	preprotein translocase Sec61, putative	protein coding gene	N/A	1
TGME49.273110	TGME49_273110-t26_1	SAG-related sequence SRS30D	protein coding gene	SRS30D	13
TGME49.273705	TGME49_273705-t26_1	hypothetical protein	protein coding gene	N/A	12
TGME49.269300	TGME49_269300-t26_1	lipase	protein coding gene	N/A	12
TGME49.270690	TGME49_270690-t26_1	arginyl-tRNA synthetase	protein coding gene	N/A	3
TGME49.270950	TGME49_270950-t26_1	hypothetical protein	protein coding gene	N/A	8
TGME49.271870	TGME49_271870-t26_1	zinc carboxypeptidase superfamily protein	protein coding gene	N/A	3
TGME49.273760	TGME49_273760-t26_1	heat shock protein HSP70	protein coding gene	HSP70	1
TGME49.458630	TGME49_458630-t26_1	28S ribosomal RNA	ncRNA gene	N/A	1
TGME49.461480	TGME49_461480-t26_1	28S ribosomal RNA	ncRNA gene	N/A	1
TGME49.275860	TGME49_275860-t26_1	hypothetical protein	protein coding gene	N/A	9
TGME49.290200	TGME49_290200-t26_1	NAD/NADP octopine/nopaline dehydrogenase, alpha-helical domain-containing protein	protein coding gene	N/A	1
TGME49.292150	TGME49_292150-t26_1	hypothetical protein	protein coding gene	N/A	10
TGME49.285870	TGME49_285870-t26_1	SAG-related sequence SRS20A	protein coding gene	SRS20A	1
TGME49.288650	TGME49_288650-t26_1	dense granule protein GRA12	protein coding gene	GRA12	9
TGME49.294600	TGME49_294600-t26_1	Toxoplasma gondii family D protein	protein coding gene	N/A	11
TGME49.294651	TGME49_294651-t26_1	hypothetical protein	protein coding gene	N/A	1
TGME49.297390	TGME49_297390-t26_1	hypothetical protein	protein coding gene	N/A	4
TGME49.297480	TGME49_297480-t26_1	hypothetical protein	protein coding gene	N/A	8
TGME49.300040	TGME49_300040-t26_1	ubiquitin-conjugating enzyme subfamily protein	protein coding gene	N/A	1
TGME49.309810	TGME49_309810-t26_1	ribosomal protein RPP2	protein coding gene	RPP2	1
TGME49.310260	TGME49_310260-t26_1	hypothetical protein	protein coding gene	N/A	5
TGME49.304450	TGME49_304450-t26_1	cation-transporting ATPase	protein coding gene	N/A	11
TGME49.305460	TGME49_305460-t26_1	methionine aminopeptidase 2, putative	protein coding gene	N/A	1
TGME49.305490	TGME49_305490-t26_1	programmed cell death protein 2, c-terminal domain-containing protein	protein coding gene	N/A	9
TGME49.310798	TGME49_310798-t26_1	hypothetical protein	protein coding gene	N/A	3
TGME49.311270	TGME49_311270-t26_1	hypothetical protein	protein coding gene	N/A	10
TGME49.312190	TGME49_312190-t26_1	hypothetical protein	protein coding gene	N/A	14
TGME49.312875	TGME49_312875-t26_1	hypothetical protein	protein coding gene	N/A	1
TGME49.314418	TGME49_314418-t26_1	clathrin adaptor complex small chain family protein	protein coding gene	N/A	9
TGME49.316670	TGME49_316670-t26_1	Toxoplasma gondii family D protein	protein coding gene	N/A	11
TGME49.319720	TGME49_319720-t26_1	hypothetical protein	protein coding gene	N/A	12
TGME49.320050	TGME49_320050-t26_1	ribosomal protein RPL5	protein coding gene	RPL5	1
TGME49.461350	TGME49_461350-t26_1	28S ribosomal RNA	ncRNA gene	N/A	1
TGME49.316400	TGME49_316400-t26_1	alpha tubulin TUBA1	protein coding gene	TUBA1	1
TGME49.458710	TGME49_458710-t26_1	28S ribosomal RNA	ncRNA gene	N/A	1
TGME49.460890	TGME49_460890-t26_1	28S ribosomal RNA	ncRNA gene	N/A	1
TGME49.462910	TGME49_462910-t26_1	large subunit ribosomal RNA	ncRNA gene	N/A	1
