## Supplementary tables for "scDual-Seq of *Toxoplasma gondii*-infected mouse bone marrow-derived dendritic cells reveals host cell heterogeneity and differential infection dynamics": supplementary_data_6.csv

Correlation values of extended T. gondii network 2
	TGME49-200595	TGME49-201390	TGME49-201780::MIC2	TGME49-203310::GRA7	TGME49-204050::SUB1	TGME49-204530::MIC11	TGME49-207110	TGME49-207400	TGME49-208450::PI2	TGME49-214940	TGME49-219810	TGME49-224750::SRS40F	TGME49-227280::GRA3	TGME49-227620::GRA2	TGME49-233460::SAG1	TGME49-237230	TGME49-240060	TGME49-255260	TGME49-260000	TGME49-260280	TGME49-271037	TGME49-277080::MIC5	TGME49-280380	TGME49-288650::GRA12	TGME49-291890::MIC1	TGME49-294200	TGME49-314418	TGME49-316250
TGME49-200595	0.999999999999998	0.126877417388636	0.107070191371711	0.0603730975357278	0.0868456183502954	0.0520888164439999	0.709553047744444	0.098656795252044	0.047030498134756	0.273687147971364	0.161508898084775	-0.0121957599809615	0.0877322531213628	0.0788487805647769	0.207459684116928	0.0783169696690217	0.135225131523844	0.0974737421318247	-0.0136053202889739	-0.0107180208106296	0.714888892879789	0.0849025299202364	0.0904674818145232	0.166441498312356	0.00750786415862565	0.0707616858765007	0.375990352761534	0.157926753464986
TGME49-201390	0.126877417388636	1	0.534671819323535	0.480724528742097	0.388303199407438	0.51616769150605	0.102623045287522	0.417295131938459	0.374023928941716	0.546395847729724	0.367445041772858	0.037507957490287	0.424635587074857	0.592666743796398	0.505398994603799	0.511561736993096	0.488513132590643	0.588200857520574	0.0136192980545815	0.00885525563209473	0.151050697120887	0.555343946444658	0.505464294235947	0.516196773053071	0.47917488014286	0.401884537301089	0.0332457831915862	0.413324337322076
TGME49-201780::MIC2	0.107070191371711	0.534671819323535	1	0.715746061221779	0.616736247834847	0.668251538694476	0.0852014631596287	0.662466131583451	0.549714135321103	0.776236490797925	0.423520804370428	0.0559112533627299	0.55454791944411	0.629081773982476	0.377496958368836	0.66324356400633	0.71242403285718	0.657157817011989	0.105442442317699	0.0764532664029398	0.114099433968549	0.762260211337647	0.488204299525069	0.740525905688246	0.690952311122973	0.499566132460783	0.0163776461767726	0.59202379320006
TGME49-203310::GRA7	0.0603730975357278	0.480724528742097	0.715746061221779	1	0.750749458760053	0.733746950718196	0.0712619020712263	0.670081821604085	0.691758501722752	0.766280268604436	0.413368666195866	0.0213265824728572	0.609619336064274	0.828363362204171	0.29882802471815	0.665825092876914	0.632651773445283	0.682894086885267	0.0372029091942109	-0.00287435527904423	0.0382391187887729	0.836290543410273	0.492726207241467	0.69331537110289	0.754886351344374	0.637822666936825	-0.0805594370395703	0.620537601121359
TGME49-204050::SUB1	0.0868456183502954	0.388303199407438	0.616736247834847	0.750749458760053	1	0.626480303652019	0.099068795920699	0.660799133462735	0.669496482014549	0.666955358166669	0.360542209585389	0.0893926661051891	0.549565420516734	0.740679129478447	0.183329444489228	0.614670470265706	0.563434221345967	0.570052191314563	0.0247173955312781	-0.00345990564319929	0.0961530669359081	0.71865281155262	0.372655478998149	0.570347973589774	0.645069519167192	0.558413940654018	-0.0306820982617412	0.568314680463048
TGME49-204530::MIC11	0.0520888164439999	0.51616769150605	0.668251538694476	0.733746950718196	0.626480303652019	1	0.0303909803954758	0.608158880038593	0.636420341297066	0.672697783179316	0.387667986935047	0.0428605544050207	0.434196873238789	0.661767741416358	0.30632246547321	0.673630718439366	0.631300716064821	0.655381403524052	0.0386479628734629	0.00247867690078565	0.134634576235175	0.78876613791866	0.38582326414087	0.660793568116165	0.744310970297215	0.51785164472004	-0.0768877959469897	0.595983556788019
TGME49-207110	0.709553047744444	0.102623045287522	0.0852014631596287	0.0712619020712263	0.099068795920699	0.0303909803954758	1	0.0475190235200323	0.050804498623492	0.269484388688011	0.0432153672091923	-0.011067688453705	0.0709927589354285	0.070453166413451	0.141994706756712	0.0592624832139145	0.192816637977598	0.048747740240268	-0.0133124824076206	-0.0054306700744607	0.609394632366942	0.068916600354218	0.0601118911570428	0.113930471364935	0.00426473997231492	0.038750368390328	0.394586323796616	0.132041901111986
TGME49-207400	0.098656795252044	0.417295131938459	0.662466131583451	0.670081821604085	0.660799133462735	0.608158880038593	0.0475190235200323	1	0.618748361626307	0.663317230221313	0.38945863012895	0.0859442483942738	0.4839753805343	0.620629795737815	0.26925461395224	0.600364770893461	0.60810638373402	0.617843575257388	0.0813630360216101	0.0300545976459137	0.0903210884526539	0.724097456522239	0.417062063431367	0.574376000996234	0.573565359725281	0.488363377204472	0.00549855954477338	0.631160493896249
TGME49-208450::PI2	0.047030498134756	0.374023928941716	0.549714135321103	0.691758501722752	0.669496482014549	0.636420341297066	0.050804498623492	0.618748361626307	1	0.648971293975337	0.380966756975596	0.0282585375072213	0.519360472595181	0.649234008586722	0.239075241726925	0.571311095206511	0.543981234191681	0.541775106445893	-0.0107384080901268	-0.0374130685563028	0.0435780484941061	0.702461092520726	0.435751927303716	0.56271711546088	0.617210510398488	0.524164472721269	-0.0310960654409471	0.459060245264588
TGME49-214940	0.273687147971364	0.546395847729724	0.776236490797925	0.766280268604436	0.666955358166669	0.672697783179316	0.269484388688011	0.663317230221313	0.648971293975337	1	0.429834154764367	0.0793329450823002	0.575172831273123	0.689899521228289	0.36349122324022	0.648471071389124	0.661021833865767	0.681391939738029	0.0765651284645638	0.0592903925301761	0.249360812018008	0.797275114892094	0.521033649290742	0.739390164418538	0.702895382885005	0.564700852749122	0.0904520929830067	0.597412413398749
TGME49-219810	0.161508898084775	0.367445041772858	0.423520804370428	0.413368666195866	0.360542209585389	0.387667986935047	0.0432153672091923	0.38945863012895	0.380966756975596	0.429834154764367	1	0.0571008132383984	0.414638655806865	0.440578110055771	0.266371859101054	0.409213789762592	0.373449629613294	0.429194222344514	0.0910578153547875	0.0262882997572636	0.178789498236678	0.431761199102415	0.317850504323207	0.424282760199764	0.313202319825525	0.396690992371606	-0.00133311719311898	0.315935623038231
TGME49-224750::SRS40F	-0.0121957599809615	0.037507957490287	0.0559112533627299	0.0213265824728572	0.0893926661051891	0.0428605544050207	-0.011067688453705	0.0859442483942738	0.0282585375072213	0.0793329450823002	0.0571008132383984	1	0.0566992541740607	0.0516487038818194	-0.0139347654874899	0.0991593727006723	0.0682540573363392	0.00562676056997406	0.730040324911297	0.787924860882524	-0.0124764216089093	0.0684567157832103	0.00042927809406286	0.0530147498112498	0.0576435747599864	-0.0106456069528383	0.343754743724222	0.061294744654233
TGME49-227280::GRA3	0.0877322531213628	0.424635587074857	0.55454791944411	0.609619336064274	0.549565420516734	0.434196873238789	0.0709927589354285	0.4839753805343	0.519360472595181	0.575172831273123	0.414638655806865	0.0566992541740607	1	0.691196755424725	0.225903730863629	0.506218170990696	0.501452027257203	0.494959999995515	0.0606880446015499	0.0625789357266742	0.0422178858443233	0.601478251503349	0.574800200335992	0.587422654172896	0.492402600145857	0.542566075916736	0.0449157455503195	0.448064792299222
TGME49-227620::GRA2	0.0788487805647769	0.592666743796398	0.629081773982476	0.828363362204171	0.740679129478447	0.661767741416358	0.070453166413451	0.620629795737815	0.649234008586722	0.689899521228289	0.440578110055771	0.0516487038818194	0.691196755424725	1	0.361350109519211	0.64467828766765	0.602452562491032	0.629045881208578	0.0441955083450282	0.0204702105747989	0.0656256652932933	0.770143651678272	0.540136685600195	0.587511063872816	0.614190630823603	0.582609855130422	-0.017666786162664	0.571041957479114
TGME49-233460::SAG1	0.207459684116928	0.505398994603799	0.377496958368836	0.29882802471815	0.183329444489228	0.30632246547321	0.141994706756712	0.26925461395224	0.239075241726925	0.36349122324022	0.266371859101054	-0.0139347654874899	0.225903730863629	0.361350109519211	1	0.341256420593333	0.308325747221114	0.345025168999493	0.0222731436513846	0.0373758327614431	0.173589994360951	0.335423571839318	0.3958262451424	0.361000309344927	0.257022960258702	0.18858737929918	0.158861546700133	0.254248050495266
TGME49-237230	0.0783169696690217	0.511561736993096	0.66324356400633	0.665825092876914	0.614670470265706	0.673630718439366	0.0592624832139145	0.600364770893461	0.571311095206511	0.648471071389124	0.409213789762592	0.0991593727006723	0.506218170990696	0.64467828766765	0.341256420593333	1	0.617552718365937	0.630824547559062	0.049359808312345	0.0202254093132009	0.11812056021845	0.71639612720309	0.432955084521529	0.611800238624051	0.626105193964132	0.469071701601236	0.00298091420570702	0.512625017351191
TGME49-240060	0.135225131523844	0.488513132590643	0.71242403285718	0.632651773445283	0.563434221345967	0.631300716064821	0.192816637977598	0.60810638373402	0.543981234191681	0.661021833865767	0.373449629613294	0.0682540573363392	0.501452027257203	0.602452562491032	0.308325747221114	0.617552718365937	1	0.586353343170257	0.132923914345519	0.0607865312885377	0.157382065416702	0.700289183140568	0.451892660031801	0.631410329409163	0.583119811975451	0.535368294434409	0.0871156922621125	0.545310790246668
TGME49-255260	0.0974737421318247	0.588200857520574	0.657157817011989	0.682894086885267	0.570052191314563	0.655381403524052	0.048747740240268	0.617843575257388	0.541775106445893	0.681391939738029	0.429194222344514	0.00562676056997406	0.494959999995515	0.629045881208578	0.345025168999493	0.630824547559062	0.586353343170257	1	0.0246883161406268	-0.0186323755657784	0.0793771183726797	0.722437307786106	0.487558591188728	0.648324866329625	0.682750791678356	0.557538509208028	-0.0233280049968129	0.578045238443717
TGME49-260000	-0.0136053202889739	0.0136192980545815	0.105442442317699	0.0372029091942109	0.0247173955312781	0.0386479628734629	-0.0133124824076206	0.0813630360216101	-0.0107384080901268	0.0765651284645638	0.0910578153547875	0.730040324911297	0.0606880446015499	0.0441955083450282	0.0222731436513846	0.049359808312345	0.132923914345519	0.0246883161406268	1	0.880380201380045	-0.0150069405977058	0.0459131377378017	0.00210184659753861	0.0467099238320979	0.0194277558175443	-0.00130415835744756	0.381882075290491	0.0330490698228729
TGME49-260280	-0.0107180208106296	0.00885525563209473	0.0764532664029398	-0.00287435527904423	-0.00345990564319929	0.00247867690078565	-0.0054306700744607	0.0300545976459137	-0.0374130685563028	0.0592903925301761	0.0262882997572636	0.787924860882524	0.0625789357266742	0.0204702105747989	0.0373758327614431	0.0202254093132009	0.0607865312885377	-0.0186323755657784	0.880380201380045	1	-0.00320086790207742	0.0179773851250865	0.0144833187148249	0.0568173480923846	-0.00429819844259714	0.00689882981441981	0.431707777758828	0.01211461007292
TGME49-271037	0.714888892879789	0.151050697120887	0.114099433968549	0.0382391187887729	0.0961530669359081	0.134634576235175	0.609394632366942	0.0903210884526539	0.0435780484941061	0.249360812018008	0.178789498236678	-0.0124764216089093	0.0422178858443233	0.0656256652932933	0.173589994360951	0.11812056021845	0.157382065416702	0.0793771183726797	-0.0150069405977058	-0.00320086790207742	0.999999999999996	0.124556368003896	0.0716547177371117	0.131550909065037	0.0347328115172759	0.0107587405482685	0.290243253597197	0.0831113780687159
TGME49-277080::MIC5	0.0849025299202364	0.555343946444658	0.762260211337647	0.836290543410273	0.71865281155262	0.78876613791866	0.068916600354218	0.724097456522239	0.702461092520726	0.797275114892094	0.431761199102415	0.0684567157832103	0.601478251503349	0.770143651678272	0.335423571839318	0.71639612720309	0.700289183140568	0.722437307786106	0.0459131377378017	0.0179773851250865	0.124556368003896	1	0.515602001957328	0.726131541495819	0.796501949690353	0.547743473191952	-0.0426630362927796	0.597027349532073
TGME49-280380	0.0904674818145232	0.505464294235947	0.488204299525069	0.492726207241467	0.372655478998149	0.38582326414087	0.0601118911570428	0.417062063431367	0.435751927303716	0.521033649290742	0.317850504323207	0.00042927809406286	0.574800200335992	0.540136685600195	0.3958262451424	0.432955084521529	0.451892660031801	0.487558591188728	0.00210184659753861	0.0144833187148249	0.0716547177371117	0.515602001957328	1	0.555193198435556	0.410499876848306	0.420762743410201	0.0405216119375847	0.382765240444961
TGME49-288650::GRA12	0.166441498312356	0.516196773053071	0.740525905688246	0.69331537110289	0.570347973589774	0.660793568116165	0.113930471364935	0.574376000996234	0.56271711546088	0.739390164418538	0.424282760199764	0.0530147498112498	0.587422654172896	0.587511063872816	0.361000309344927	0.611800238624051	0.631410329409163	0.648324866329625	0.0467099238320979	0.0568173480923846	0.131550909065037	0.726131541495819	0.555193198435556	1	0.672785150961091	0.539227305232181	0.0704166863167752	0.550353898879429
TGME49-291890::MIC1	0.00750786415862565	0.47917488014286	0.690952311122973	0.754886351344374	0.645069519167192	0.744310970297215	0.00426473997231492	0.573565359725281	0.617210510398488	0.702895382885005	0.313202319825525	0.0576435747599864	0.492402600145857	0.614190630823603	0.257022960258702	0.626105193964132	0.583119811975451	0.682750791678356	0.0194277558175443	-0.00429819844259714	0.0347328115172759	0.796501949690353	0.410499876848306	0.672785150961091	1	0.555425194082441	-0.0736685925951031	0.538573618748439
TGME49-294200	0.0707616858765007	0.401884537301089	0.499566132460783	0.637822666936825	0.558413940654018	0.51785164472004	0.038750368390328	0.488363377204472	0.524164472721269	0.564700852749122	0.396690992371606	-0.0106456069528383	0.542566075916736	0.582609855130422	0.18858737929918	0.469071701601236	0.535368294434409	0.557538509208028	-0.00130415835744756	0.00689882981441981	0.0107587405482685	0.547743473191952	0.420762743410201	0.539227305232181	0.555425194082441	1	0.0497545250855064	0.471751230485716
TGME49-314418	0.375990352761534	0.0332457831915862	0.0163776461767726	-0.0805594370395703	-0.0306820982617412	-0.0768877959469897	0.394586323796616	0.00549855954477338	-0.0310960654409471	0.0904520929830067	-0.00133311719311898	0.343754743724222	0.0449157455503195	-0.017666786162664	0.158861546700133	0.00298091420570702	0.0871156922621125	-0.0233280049968129	0.381882075290491	0.431707777758828	0.290243253597197	-0.0426630362927796	0.0405216119375847	0.0704166863167752	-0.0736685925951031	0.0497545250855064	1	0.0419840845288118
TGME49-316250	0.157926753464986	0.413324337322076	0.59202379320006	0.620537601121359	0.568314680463048	0.595983556788019	0.132041901111986	0.631160493896249	0.459060245264588	0.597412413398749	0.315935623038231	0.061294744654233	0.448064792299222	0.571041957479114	0.254248050495266	0.512625017351191	0.545310790246668	0.578045238443717	0.0330490698228729	0.01211461007292	0.0831113780687159	0.597027349532073	0.382765240444961	0.550353898879429	0.538573618748439	0.471751230485716	0.0419840845288118	1
